# Next-generation snow leopard population assessment tool: multiplex-PCR SNP panel for individual identification from feces

**DOI:** 10.1101/2024.09.19.613565

**Authors:** Katherine A. Solari, Shakeel Ahmad, Ellie E. Armstrong, Michael G. Campana, Hussain Ali, Shoaib Hameed, Jami Ullah, Barkat Ullah Khan, Muhammad A. Nawaz, Dmitri A. Petrov

## Abstract

Snow leopards, *Panthera uncia*, are under threat from numerous pressures and are the focus of a great deal of conservation efforts. However, their elusive nature makes it difficult to estimate population sizes. Current methods used to monitor local population sizes include visually identifying individuals from camera trap photos and genetically identifying individuals from fecal samples using microsatellite loci. Here, we present a new method for identifying snow leopard individuals from fecal samples using a multiplex PCR single nucleotide polymorphism (SNP) panel method. The SNP panel we present consists of 144 SNPs and utilizes next-generation sequencing technology, making it cheaper and easier than current microsatellite methods. We validate our SNP panel with paired tissue and fecal samples from zoo individuals, showing a minimum of 96.7% accuracy in allele calls per run. We then generate SNP data from 235 field-collected fecal samples from across Pakistan to show that the panel can reliably identify individuals from low-quality fecal samples of unknown age and is robust to contamination. We also show that our SNP panel has the capability to identify first-order relatives and provides insights into the geographic origin of samples. This SNP panel will empower the snow leopard research community in their efforts to assess local and global snow leopard population sizes. More broadly, we present a method for developing a SNP panel that utilizes open source software for SNP selection and primer design, Illumina sequencing technology, and a streamlined lab and bioinformatics protocol which can be used to create similar SNP panels for any species of interest for which adequate genomic reference data is available.
