## Supplementary Table 2 for "Next-generation snow leopard population assessment tool: multiplex-PCR SNP panel for individual identification from feces"

### Sheet: Sheet1
Amplicon_Name	Chrom	target SNP	Notes	Left_Primer_Seq	Right_Primer_Seq	Full_Left_primer_Seq	Full_Right_primer_seq			Amplicon_Start	Amplicon_End	Amplicon_Length	Amplified_Block_Start	Amplified_Block_End	Left_Primer_Tm	Right_Primer_Tm	Left_Primer_Length	Right_Primer_Length	Left_GC	Right_GC	Full Amplicon Sequence	Internal Amplicon Sequence
CpKy_003	HiC_scaffold_1	6441090		GAACCCAAAGAGGCATTCAG	TGACAAGGAGATGAAACTCTTCTA	TCGTCGGCAGCGTCAGATGTGTATAAGAGACAGGAACCCAAAGAGGCATTCAG	GTCTCGTGGGCTCGGAGATGTGTATAAGAGACAGTGACAAGGAGATGAAACTCTTCTA			6441015	6441134	120	6441035	6441110	61	61	20	24	50	38	AACCCAAAGAGGCATTCAGCAATTCGTTCTTATATTTACTTAAAAAAATCACAAAAATGTTCAACTTTTCTCCAATAGATCCATATATATTAAAGTAGAAGAGTTTCATCTCCTTGTCA	AATTCGTTCTTATATTTACTTAAAAAAATCACAAAAATGTTCAACTTTTCTCCAATAGATCCATATATATTAAAG
S_002	HiC_scaffold_1	16613131		TTATGGATGTACTGCAGAGAGT	TAAGCATGGGTGATTTTCTTAGG	TCGTCGGCAGCGTCAGATGTGTATAAGAGACAGTTATGGATGTACTGCAGAGAGT	GTCTCGTGGGCTCGGAGATGTGTATAAGAGACAGTAAGCATGGGTGATTTTCTTAGG			16613108	16613192	85	16613130	16613169	60	60	22	23	41	39	TATGGATGTACTGCAGAGAGTTTGGAAATACAATGCAGAAGAATTTATAATCTAAGACTTTCCTAAGAAAATCACCCATGCTTA	TGGAAATACAATGCAGAAGAATTTATAATCTAAGACTTT
N_012	HiC_scaffold_1	71803389		CCCATCAGCAGTGCGTAT	ATGCCTGCATAGTCCGCG	TCGTCGGCAGCGTCAGATGTGTATAAGAGACAGCCCATCAGCAGTGCGTAT	GTCTCGTGGGCTCGGAGATGTGTATAAGAGACAGATGCCTGCATAGTCCGCG			71803370	71803416	47	71803388	71803398	61	64	18	18	56	61	CCATCAGCAGTGCGTATCTTGAGGATGGCGCGGACTATGCAGGCAT	TTGAGGATGG
CpKy_012	HiC_scaffold_1	76846283		ACACTTTTGAAACTTCTTCTCCAT	TTAACAATATTCAGGAGGTGGTAAG	TCGTCGGCAGCGTCAGATGTGTATAAGAGACAGACACTTTTGAAACTTCTTCTCCAT	GTCTCGTGGGCTCGGAGATGTGTATAAGAGACAGTTAACAATATTCAGGAGGTGGTAAG			76846257	76846310	54	76846281	76846285	61	60	24	25	33	36	CACTTTTGAAACTTCTTCTCCATTTCCTCTTACCACCTCCTGAATATTGTTAA	TCCT
CpKy_013	HiC_scaffold_1	85126444		CCAGAGTGATCTTACAAAAGTACAG	AGTGGGAAAGCACTGAAGGA	TCGTCGGCAGCGTCAGATGTGTATAAGAGACAGCCAGAGTGATCTTACAAAAGTACAG	GTCTCGTGGGCTCGGAGATGTGTATAAGAGACAGAGTGGGAAAGCACTGAAGGA			85126400	85126465	66	85126425	85126445	61	63	25	20	40	50	CAGAGTGATCTTACAAAAGTACAGACAATACTATGTCACTTAAGATCCTTCAGTGCTTTCCCACT	CAATACTATGTCACTTAAGA
Fst_007	HiC_scaffold_1	89312978		AAATGTGTAGGTGGACTTTTAGAG	CATATGCTTAGCTTGGAGGGT	TCGTCGGCAGCGTCAGATGTGTATAAGAGACAGAAATGTGTAGGTGGACTTTTAGAG	GTCTCGTGGGCTCGGAGATGTGTATAAGAGACAGCATATGCTTAGCTTGGAGGGT			89312950	89313002	53	89312974	89312981	60	61	24	21	38	48	AATGTGTAGGTGGACTTTTAGAGTCTCCCTGACCCTCCAAGCTAAGCATATG	CTCCCTG
N_017	HiC_scaffold_1	114738017		GATCAGTGTAGAACAACTTCATGA	TCCCATACACCATCCAAAGTTAA	TCGTCGGCAGCGTCAGATGTGTATAAGAGACAGGATCAGTGTAGAACAACTTCATGA	GTCTCGTGGGCTCGGAGATGTGTATAAGAGACAGTCCCATACACCATCCAAAGTTAA			114737988	114738069	82	114738012	114738046	60	61	24	23	38	39	ATCAGTGTAGAACAACTTCATGAAGGAGGCACAATTTGGGAAACTTCACAAATTAACTTTAACTTTGGATGGTGTATGGGA	GGAGGCACAATTTGGGAAACTTCACAAATTAACT
CpKy_027	HiC_scaffold_10	10113867		TGAACAGCTCTCAAGGCTTCT	CCATTGTATCTCTGCCTTCCTA	TCGTCGGCAGCGTCAGATGTGTATAAGAGACAGTGAACAGCTCTCAAGGCTTCT	GTCTCGTGGGCTCGGAGATGTGTATAAGAGACAGCCATTGTATCTCTGCCTTCCTA			10113815	10113890	76	10113836	10113868	63	61	21	22	48	45	GAACAGCTCTCAAGGCTTCTTGCAAGGGAAACCAAGAAATGCATATTGCCCGCTAGGAAGGCAGAGATACAATGG	GCAAGGGAAACCAAGAAATGCATATTGCCCGC
N_020	HiC_scaffold_10	18904907		TCTGGGAGAGACAGGAGCAA	GGGACACTATAAGGCATGAGGGG	TCGTCGGCAGCGTCAGATGTGTATAAGAGACAGTCTGGGAGAGACAGGAGCAA	GTCTCGTGGGCTCGGAGATGTGTATAAGAGACAGGGGACACTATAAGGCATGAGGGG			18904884	18904932	49	18904904	18904909	64	66	20	23	55	57	CTGGGAGAGACAGGAGCAAAGAGAGCCCCTCATGCCTTATAGTGTCCC	GAGAG
CpKy_029	HiC_scaffold_10	22956394		GTTTATAGCCCTGAATTCCATGG	TCTTGAAACTCTGTTAAAGCTATGT	TCGTCGGCAGCGTCAGATGTGTATAAGAGACAGGTTTATAGCCCTGAATTCCATGG	GTCTCGTGGGCTCGGAGATGTGTATAAGAGACAGTCTTGAAACTCTGTTAAAGCTATGT			22956360	22956422	63	22956383	22956397	61	60	23	25	43	32	TTTATAGCCCTGAATTCCATGGGATTCAAATGTGGTGACATAGCTTTAACAGAGTTTCAAGA	ATTCAAATGTGGTG
S_019	HiC_scaffold_10	31313843		GGAAGGGCAAAATCTCCAGGTA	AGGCTACCACACCACCATG	TCGTCGGCAGCGTCAGATGTGTATAAGAGACAGGGAAGGGCAAAATCTCCAGGTA	GTCTCGTGGGCTCGGAGATGTGTATAAGAGACAGAGGCTACCACACCACCATG			31313818	31313867	50	31313840	31313848	64	63	22	19	50	58	GAAGGGCAAAATCTCCAGGTATAAAGTGACCATGGTGGTGTGGTAGCCT	AAAGTGAC
S_022	HiC_scaffold_10	45365546		CCATGTGGTTTAATCCTTTATTGAGT	ATTCTTCTCCAATTATCAAAGGGTT	TCGTCGGCAGCGTCAGATGTGTATAAGAGACAGCCATGTGGTTTAATCCTTTATTGAGT	GTCTCGTGGGCTCGGAGATGTGTATAAGAGACAGATTCTTCTCCAATTATCAAAGGGTT			45365458	45365572	115	45365484	45365547	61	60	26	25	35	32	CATGTGGTTTAATCCTTTATTGAGTTTTTATTTCATATTGTCTTCTCAGATAAATTATCACCTCTCTTAGGTCACGAACTGTGGTCATGAACCCTTTGATAATTGGAGAAGAAT	TTTATTTCATATTGTCTTCTCAGATAAATTATCACCTCTCTTAGGTCACGAACTGTGGTCATG
Fst_017	HiC_scaffold_10	59975373		TAGGACAGCGTGATCATTCA	GGCTCTTGATAGTTATTTGTTGAATG	TCGTCGGCAGCGTCAGATGTGTATAAGAGACAGTAGGACAGCGTGATCATTCA	GTCTCGTGGGCTCGGAGATGTGTATAAGAGACAGGGCTCTTGATAGTTATTTGTTGAATG			59975351	59975411	61	59975371	59975385	60	61	20	26	45	35	AGGACAGCGTGATCATTCATTCATTTCATTTAATCATTCAACAAATAACTATCAAGAGCC	TCATTTCATTTAAT
CpKy_033	HiC_scaffold_10	70831102		ATGACACCCTGCCCCCTA	TTTCCTAGGCAGAAAAATCAGTC	TCGTCGGCAGCGTCAGATGTGTATAAGAGACAGATGACACCCTGCCCCCTA	GTCTCGTGGGCTCGGAGATGTGTATAAGAGACAGTTTCCTAGGCAGAAAAATCAGTC			70831065	70831130	66	70831083	70831107	64	60	18	23	61	39	TGACACCCTGCCCCCTACCCCCGGCGCCCCCTAGTGCGGCCAGACTGATTTTTCTGCCTAGGAAA	CCCCGGCGCCCCCTAGTGCGGCCA
CpKy_041	HiC_scaffold_11	22319843		GGTTTTTCTGGGTAGATGGC	GGGTTGTTGACATCAGACACT	TCGTCGGCAGCGTCAGATGTGTATAAGAGACAGGGTTTTTCTGGGTAGATGGC	GTCTCGTGGGCTCGGAGATGTGTATAAGAGACAGGGGTTGTTGACATCAGACACT			22319814	22319866	53	22319834	22319845	60	62	20	21	50	48	GTTTTTCTGGGTAGATGGCCCACGAGGGGGCAGTGTCTGATGTCAACAACCC	CACGAGGGGGC
N_033	HiC_scaffold_11	36344945		CCCAGAAAGAATGGTGAGGTTT	CTTTTTTGCGAAATGAGAAAGTTG	TCGTCGGCAGCGTCAGATGTGTATAAGAGACAGCCCAGAAAGAATGGTGAGGTTT	GTCTCGTGGGCTCGGAGATGTGTATAAGAGACAGCTTTTTTGCGAAATGAGAAAGTTG			36344919	36344970	52	36344941	36344946	62	60	22	24	45	33	CCAGAAAGAATGGTGAGGTTTTCTAGGCAACTTTCTCATTTCGCAAAAAAG	CTAGG
Fst_022	HiC_scaffold_11	36460231		TCATACTAAGTGCTCAGAAGATTTC	AATACATAATGAGAATGCGGTGT	TCGTCGGCAGCGTCAGATGTGTATAAGAGACAGTCATACTAAGTGCTCAGAAGATTTC	GTCTCGTGGGCTCGGAGATGTGTATAAGAGACAGAATACATAATGAGAATGCGGTGT			36460203	36460255	53	36460228	36460232	60	60	25	23	36	35	CATACTAAGTGCTCAGAAGATTTCTTACAACACCGCATTCTCATTATGTATT	TACA
N_036	HiC_scaffold_11	53941558		GAAAGCATTCTCCAAGTCACAC	GCCCTTTGAGCTAATAAGATGC	TCGTCGGCAGCGTCAGATGTGTATAAGAGACAGGAAAGCATTCTCCAAGTCACAC	GTCTCGTGGGCTCGGAGATGTGTATAAGAGACAGGCCCTTTGAGCTAATAAGATGC			53941535	53941596	62	53941557	53941574	62	61	22	22	45	45	AAAGCATTCTCCAAGTCACACACAGATCATCAGCAAAGAGCATCTTATTAGCTCAAAGGGC	CAGATCATCAGCAAAGA
N_037	HiC_scaffold_11	55508920		TCTTTGAAAAACCGCTGCTAT	CTTGATATTTATTTCACAACTGCCTT	TCGTCGGCAGCGTCAGATGTGTATAAGAGACAGTCTTTGAAAAACCGCTGCTAT	GTCTCGTGGGCTCGGAGATGTGTATAAGAGACAGCTTGATATTTATTTCACAACTGCCTT			55508853	55508948	96	55508874	55508922	60	60	21	26	38	31	CTTTGAAAAACCGCTGCTATTGCAGTATAATGCAGACATATGTGTAAACTAATATCTTGGAGTTTCGTAAAGGCAGTTGTGAAATAAATATCAAG	GCAGTATAATGCAGACATATGTGTAAACTAATATCTTGGAGTTTCGTA
N_040	HiC_scaffold_11	69359447		CTGGGTGGAGAGTGTTGGAAT	AATTGGATGCCCTGCTGCT	TCGTCGGCAGCGTCAGATGTGTATAAGAGACAGCTGGGTGGAGAGTGTTGGAAT	GTCTCGTGGGCTCGGAGATGTGTATAAGAGACAGAATTGGATGCCCTGCTGCT			69359425	69359480	56	69359446	69359461	64	64	21	19	52	53	TGGGTGGAGAGTGTTGGAATTGTTTTGAATTCTGACAGCAGCAGGGCATCCAATT	GTTTTGAATTCTGAC
N_043	HiC_scaffold_11	83283015		TTTCTCCTTTCCACCCTAATCC	AGCCTGTTTAGCCTGGTTGGA	TCGTCGGCAGCGTCAGATGTGTATAAGAGACAGTTTCTCCTTTCCACCCTAATCC	GTCTCGTGGGCTCGGAGATGTGTATAAGAGACAGAGCCTGTTTAGCCTGGTTGGA			83282991	83283040	50	83283013	83283019	61	66	22	21	45	52	TTCTCCTTTCCACCCTAATCCTCTACCCTCCAACCAGGCTAAACAGGCT	CTACCC
CpKy_049	HiC_scaffold_11	87411194		TAATGAGAGTGGCTTTCTTGGA	CACTCATCCCCCAAACATAAGA	TCGTCGGCAGCGTCAGATGTGTATAAGAGACAGTAATGAGAGTGGCTTTCTTGGA	GTCTCGTGGGCTCGGAGATGTGTATAAGAGACAGCACTCATCCCCCAAACATAAGA			87411169	87411218	50	87411191	87411196	61	62	22	22	41	45	AATGAGAGTGGCTTTCTTGGAACCCTGTCTTATGTTTGGGGGATGAGTG	CCCTG
N_045	HiC_scaffold_12	2086807		TCCTGGTCTGAGTCCTGATACT	ATGGGGAAGGAGGAGCAGATTC	TCGTCGGCAGCGTCAGATGTGTATAAGAGACAGTCCTGGTCTGAGTCCTGATACT	GTCTCGTGGGCTCGGAGATGTGTATAAGAGACAGATGGGGAAGGAGGAGCAGATTC			2086778	2086831	54	2086800	2086809	63	65	22	22	50	55	CCTGGTCTGAGTCCTGATACTCCAGAGGTGAGAATCTGCTCCTCCTTCCCCAT	CAGAGGTGA
N_046	HiC_scaffold_12	17088905		TCCACTGCTATAAAAATGATCTAGC	GAAAACCACTTACAAACTCGACT	TCGTCGGCAGCGTCAGATGTGTATAAGAGACAGTCCACTGCTATAAAAATGATCTAGC	GTCTCGTGGGCTCGGAGATGTGTATAAGAGACAGGAAAACCACTTACAAACTCGACT			17088879	17088930	52	17088904	17088907	61	61	25	23	36	39	CCACTGCTATAAAAATGATCTAGCAGAAAGTCGAGTTTGTAAGTGGTTTTC	GAA
S_046	HiC_scaffold_12	29069149		GTGGTCCAAATGAATATTGACTCTA	CGGGGGTATTTCTGAAAAATAGTA	TCGTCGGCAGCGTCAGATGTGTATAAGAGACAGGTGGTCCAAATGAATATTGACTCTA	GTCTCGTGGGCTCGGAGATGTGTATAAGAGACAGCGGGGGTATTTCTGAAAAATAGTA			29069114	29069190	77	29069139	29069166	60	60	25	24	36	38	TGGTCCAAATGAATATTGACTCTAATTGCTGATCATCATTAAATCTGCTTACTACTATTTTTCAGAAATACCCCCG	TTGCTGATCATCATTAAATCTGCTTAC
Fst_032	HiC_scaffold_13	1633272		TCAGAAGGAAAAGCACGTGAC	CCAAATCCGAGAGCCAGAAAG	TCGTCGGCAGCGTCAGATGTGTATAAGAGACAGTCAGAAGGAAAAGCACGTGAC	GTCTCGTGGGCTCGGAGATGTGTATAAGAGACAGCCAAATCCGAGAGCCAGAAAG			1633248	1633297	50	1633269	1633276	63	63	21	21	48	52	CAGAAGGAAAAGCACGTGACACCATTACCTTTCTGGCTCTCGGATTTGG	CCATTAC
CpKy_058	HiC_scaffold_13	6387461		TCTTGGATTAGTGGTTCATTGC	TTTCTGCCTTGAAGGTTGC	TCGTCGGCAGCGTCAGATGTGTATAAGAGACAGTCTTGGATTAGTGGTTCATTGC	GTCTCGTGGGCTCGGAGATGTGTATAAGAGACAGTTTCTGCCTTGAAGGTTGC			6387437	6387487	51	6387459	6387468	60	60	22	19	41	47	CTTGGATTAGTGGTTCATTGCCTCCTGGGGGGCAACCTTCAAGGCAGAAA	TCCTGGGGG
N_049	HiC_scaffold_13	14233135		CGACATTTCAGGCTGAAGC	AGGTTCTTGAAATGTGGGGATA	TCGTCGGCAGCGTCAGATGTGTATAAGAGACAGCGACATTTCAGGCTGAAGC	GTCTCGTGGGCTCGGAGATGTGTATAAGAGACAGAGGTTCTTGAAATGTGGGGATA			14233085	14233158	74	14233104	14233136	61	61	19	22	53	41	GACATTTCAGGCTGAAGCCAGGAATGGCGAGTGCCTGCCCCGAGGGAACGATATCCCCACATTTCAAGAACCT	AGGAATGGCGAGTGCCTGCCCCGAGGGAACGA
Fst_034	HiC_scaffold_13	36221400		GCTAAGCACTGGAAAAAAAATACC	TGGAGGTTGAGGACAATGTTT	TCGTCGGCAGCGTCAGATGTGTATAAGAGACAGGCTAAGCACTGGAAAAAAAATACC	GTCTCGTGGGCTCGGAGATGTGTATAAGAGACAGTGGAGGTTGAGGACAATGTTT			36221374	36221423	50	36221398	36221402	61	61	24	21	38	43	CTAAGCACTGGAAAAAAAATACCATGTAAAACATTGTCCTCAACCTCCA	TGTA
N_054	HiC_scaffold_13	36330320		TCATCCAGATAGCCCATTTTATTG	ACAAACGATAATAAGACAGCACAA	TCGTCGGCAGCGTCAGATGTGTATAAGAGACAGTCATCCAGATAGCCCATTTTATTG	GTCTCGTGGGCTCGGAGATGTGTATAAGAGACAGACAAACGATAATAAGACAGCACAA			36330285	36330347	63	36330309	36330323	61	61	24	24	38	33	CATCCAGATAGCCCATTTTATTGGCATATATTTGTCCATTGTGCTGTCTTATTATCGTTTGT	CATATATTTGTCCA
Fst_035	HiC_scaffold_13	37565088		GCTCTCCCTAGTTCTAATACGATA	ACAACTAAAAAGGAAAAAACAACGTT	TCGTCGGCAGCGTCAGATGTGTATAAGAGACAGGCTCTCCCTAGTTCTAATACGATA	GTCTCGTGGGCTCGGAGATGTGTATAAGAGACAGACAACTAAAAAGGAAAAAACAACGTT			37565058	37565125	68	37565082	37565099	60	61	24	26	42	27	CTCTCCCTAGTTCTAATACGATAAAAATGTAATCACATGCCAACGTTGTTTTTTCCTTTTTAGTTGT	AAATGTAATCACATGCC
Fst_036	HiC_scaffold_13	47026413		TCTCTCTTGCTCTCTCAAAAATAAAA	AGGGTTGTAAGTTTTTGATTCCT	TCGTCGGCAGCGTCAGATGTGTATAAGAGACAGTCTCTCTTGCTCTCTCAAAAATAAAA	GTCTCGTGGGCTCGGAGATGTGTATAAGAGACAGAGGGTTGTAAGTTTTTGATTCCT			47026371	47026444	74	47026397	47026421	61	60	26	23	31	35	CTCTCTTGCTCTCTCAAAAATAAAATAAACATTACAAAAAATTTTTTTGAAGGAATCAAAAACTTACAACCCT	AAACATTACAAAAAATTTTTTTGA
N_057	HiC_scaffold_13	53047089		TTCAGAACACGTGGATTCTAATC	TGCTCACAGATGTTAAATGACTCG	TCGTCGGCAGCGTCAGATGTGTATAAGAGACAGTTCAGAACACGTGGATTCTAATC	GTCTCGTGGGCTCGGAGATGTGTATAAGAGACAGTGCTCACAGATGTTAAATGACTCG			53047035	53047114	80	53047058	53047090	60	63	23	24	39	42	TCAGAACACGTGGATTCTAATCCGAGTTCTATAACTATTACTATGTGACTTTAAGCGAGTCATTTAACATCTGTGAGCA	GAGTTCTATAACTATTACTATGTGACTTTAAG
S_056	HiC_scaffold_13	55690698		GTCCCTGCTCCTAAGAAGC	CCACATATACCTTCAAATACATTCCA	TCGTCGGCAGCGTCAGATGTGTATAAGAGACAGGTCCCTGCTCCTAAGAAGC	GTCTCGTGGGCTCGGAGATGTGTATAAGAGACAGCCACATATACCTTCAAATACATTCCA			55690676	55690731	56	55690695	55690705	61	61	19	26	58	35	TCCCTGCTCCTAAGAAGCTCATCCTCTAATGGAATGTATTTGAAGGTATATGTGG	CATCCTCTAA
CpKy_081	HiC_scaffold_14	1210081		CCCCATTTCCACTTTCCGTT	AGTGAACATCTTACCTAACATGAATC	TCGTCGGCAGCGTCAGATGTGTATAAGAGACAGCCCCATTTCCACTTTCCGTT	GTCTCGTGGGCTCGGAGATGTGTATAAGAGACAGAGTGAACATCTTACCTAACATGAATC			1210058	1210108	51	1210078	1210082	62	61	20	26	50	35	CCCATTTCCACTTTCCGTTCTTTAGATTCATGTTAGGTAAGATGTTCACT	TTTA
CpKy_084	HiC_scaffold_14	20757340		ATGCCTGCCTGGTTGGGT	AATGAGAAGTCTACACCTGGAA	TCGTCGGCAGCGTCAGATGTGTATAAGAGACAGATGCCTGCCTGGTTGGGT	GTCTCGTGGGCTCGGAGATGTGTATAAGAGACAGAATGAGAAGTCTACACCTGGAA			20757317	20757366	50	20757335	20757344	66	60	18	22	61	41	TGCCTGCCTGGTTGGGTGAGGACCCTTTTCCAGGTGTAGACTTCTCATT	AGGACCCTT
S_067	HiC_scaffold_14	24557553		GCTGTTGTTTTGCCGAAATTAAT	AATGAAATTGTATCCTGTGCTGTA	TCGTCGGCAGCGTCAGATGTGTATAAGAGACAGGCTGTTGTTTTGCCGAAATTAAT	GTCTCGTGGGCTCGGAGATGTGTATAAGAGACAGAATGAAATTGTATCCTGTGCTGTA			24557526	24557579	54	24557549	24557555	61	60	23	24	35	33	CTGTTGTTTTGCCGAAATTAATTTTCGGTTACAGCACAGGATACAATTTCATT	TTCGGT
S_071	HiC_scaffold_14	63117439		GTGGTGCCATGATTTAACAGATTA	GCAGTAAAAGACCAATCTAAATGAAT	TCGTCGGCAGCGTCAGATGTGTATAAGAGACAGGTGGTGCCATGATTTAACAGATTA	GTCTCGTGGGCTCGGAGATGTGTATAAGAGACAGGCAGTAAAAGACCAATCTAAATGAAT			63117402	63117485	84	63117426	63117459	61	60	24	26	38	31	TGGTGCCATGATTTAACAGATTATTAGTATGCTGAAATGCAAGACTTCTTATTGATCATTCATTTAGATTGGTCTTTTACTGC	TAGTATGCTGAAATGCAAGACTTCTTATTGATC
Fst_062	HiC_scaffold_14	96032063		AACAAGCCTATGTGAGAAAACAAA	TGGTTCTTTGTTCAAGTTTTTTGC	TCGTCGGCAGCGTCAGATGTGTATAAGAGACAGAACAAGCCTATGTGAGAAAACAAA	GTCTCGTGGGCTCGGAGATGTGTATAAGAGACAGTGGTTCTTTGTTCAAGTTTTTTGC			96032038	96032090	53	96032062	96032066	61	61	24	24	33	33	ACAAGCCTATGTGAGAAAACAAAACGAAGCAAAAAACTTGAACAAAGAACCA	CGAA
Fst_063	HiC_scaffold_14	97452822		TAAGCGTGATCCTAGTGCCAAG	ACCATTTGGATCAAGCCCC	TCGTCGGCAGCGTCAGATGTGTATAAGAGACAGTAAGCGTGATCCTAGTGCCAAG	GTCTCGTGGGCTCGGAGATGTGTATAAGAGACAGACCATTTGGATCAAGCCCC			97452795	97452844	50	97452817	97452825	64	62	22	19	50	53	AAGCGTGATCCTAGTGCCAAGAAAGTCTGGGGGGCTTGATCCAAATGGT	AAGTCTGG
N_081	HiC_scaffold_14	105643206		TTTTGTTGTTGTTGTTATCCGTAAG	GTTTCACAGCCCTGAGAGAT	TCGTCGGCAGCGTCAGATGTGTATAAGAGACAGTTTTGTTGTTGTTGTTATCCGTAAG	GTCTCGTGGGCTCGGAGATGTGTATAAGAGACAGGTTTCACAGCCCTGAGAGAT			105643172	105643227	56	105643197	105643207	61	61	25	20	32	50	TTTGTTGTTGTTGTTATCCGTAAGGTTGAGATGATATCTCTCAGGGCTGTGAAAC	TTGAGATGAT
N_083	HiC_scaffold_14	117408902		AACTGTAATCATAGAATACCCCCTA	GCCTTTCTTCGTGCTAAATAGATA	TCGTCGGCAGCGTCAGATGTGTATAAGAGACAGAACTGTAATCATAGAATACCCCCTA	GTCTCGTGGGCTCGGAGATGTGTATAAGAGACAGGCCTTTCTTCGTGCTAAATAGATA			117408864	117408960	97	117408889	117408936	60	61	25	24	36	38	ACTGTAATCATAGAATACCCCCTAAAATAATAGAAAAGAAATACCAAAGGAATTAAAATGATAAACTAAGAATATCTATTTAGCACGAAGAAAGGC	AATAATAGAAAAGAAATACCAAAGGAATTAAAATGATAAACTAAGAA
S_078	HiC_scaffold_14	118217171		GATGGATGGCAAACTTTTTGTAAA	AGACCTTAGTACACATGAAGCCTA	TCGTCGGCAGCGTCAGATGTGTATAAGAGACAGGATGGATGGCAAACTTTTTGTAAA	GTCTCGTGGGCTCGGAGATGTGTATAAGAGACAGAGACCTTAGTACACATGAAGCCTA			118217142	118217209	68	118217166	118217185	61	62	24	24	33	42	ATGGATGGCAAACTTTTTGTAAAGGGCCGGATAGTCAATATTTTAGGCTTCATGTGTACTAAGGTCT	GGCCGGATAGTCAATATTT
N_085	HiC_scaffold_14	118318162		TGACAACTTTAGAGTAGCTAGGT	GGAATCAGCTGAATCAACAAAATC	TCGTCGGCAGCGTCAGATGTGTATAAGAGACAGTGACAACTTTAGAGTAGCTAGGT	GTCTCGTGGGCTCGGAGATGTGTATAAGAGACAGGGAATCAGCTGAATCAACAAAATC			118318127	118318187	61	118318150	118318163	60	61	23	24	39	38	GACAACTTTAGAGTAGCTAGGTATATGTTAGGTCTGGATTTTGTTGATTCAGCTGATTCC	TATGTTAGGTCTG
Fst_074	HiC_scaffold_15	25767976		ACGGTTCTGTGAGGAAATAAGTC	GGCAAGATCCAAGGTGTTCTC	TCGTCGGCAGCGTCAGATGTGTATAAGAGACAGACGGTTCTGTGAGGAAATAAGTC	GTCTCGTGGGCTCGGAGATGTGTATAAGAGACAGGGCAAGATCCAAGGTGTTCTC			25767939	25767998	60	25767962	25767977	62	63	23	21	43	52	CGGTTCTGTGAGGAAATAAGTCCTAACTTATTTTGTCTGAGAACACCTTGGATCTTGCC	TAACTTATTTTGTCT
CpKy_114	HiC_scaffold_15	33991312		ACCGTTTTCTACATATTTGTCTATCA	AAAGGTTTTCTTCCTGCAACTAAG	TCGTCGGCAGCGTCAGATGTGTATAAGAGACAGACCGTTTTCTACATATTTGTCTATCA	GTCTCGTGGGCTCGGAGATGTGTATAAGAGACAGAAAGGTTTTCTTCCTGCAACTAAG			33991233	33991340	108	33991259	33991316	60	61	26	24	31	38	CCGTTTTCTACATATTTGTCTATCAATATGTAAAAAACTCATTAAGTAGATGTTTTATTATTATGCATCTCTAATTCAAATTTCTTAGTTGCAGGAAGAAAACCTTT	TATGTAAAAAACTCATTAAGTAGATGTTTTATTATTATGCATCTCTAATTCAAATTT
CpKy_115	HiC_scaffold_15	40583378		GCTAAGTACTTTGTGCCCCTGG	AGGGACACTGGGCCTTCAC	TCGTCGGCAGCGTCAGATGTGTATAAGAGACAGGCTAAGTACTTTGTGCCCCTGG	GTCTCGTGGGCTCGGAGATGTGTATAAGAGACAGAGGGACACTGGGCCTTCAC			40583351	40583400	50	40583373	40583381	65	66	22	19	55	63	CTAAGTACTTTGTGCCCCTGGGCTTGCCCTGTGAAGGCCCAGTGTCCCT	CTTGCCCT
S_085	HiC_scaffold_15	58399682		AGGGATTCAGGACCTTTAGAGATC	CCCACTCTCTCCCATACAGCT	TCGTCGGCAGCGTCAGATGTGTATAAGAGACAGAGGGATTCAGGACCTTTAGAGATC	GTCTCGTGGGCTCGGAGATGTGTATAAGAGACAGCCCACTCTCTCCCATACAGCT			58399656	58399705	50	58399680	58399684	63	65	24	21	46	57	GGGATTCAGGACCTTTAGAGATCTAAACAGCTGTATGGGAGAGAGTGGG	AAAC
N_095	HiC_scaffold_15	60768026		TTCGCCTCTTCGTAAGCAATA	TCCCCATCTAGAGGATCAACC	TCGTCGGCAGCGTCAGATGTGTATAAGAGACAGTTCGCCTCTTCGTAAGCAATA	GTCTCGTGGGCTCGGAGATGTGTATAAGAGACAGTCCCCATCTAGAGGATCAACC			60768004	60768060	57	60768025	60768039	61	62	21	21	43	52	TCGCCTCTTCGTAAGCAATAATTGTCTCAGAGGGAGGTTGATCCTCTAGATGGGGA	TTGTCTCAGAGGGA
N_096	HiC_scaffold_15	61796321		ACCAATAGACACTCAGTAAATGTTTA	GCAACAGTAAGCTTATTAGATACCTC	TCGTCGGCAGCGTCAGATGTGTATAAGAGACAGACCAATAGACACTCAGTAAATGTTTA	GTCTCGTGGGCTCGGAGATGTGTATAAGAGACAGGCAACAGTAAGCTTATTAGATACCTC			61796250	61796362	113	61796276	61796336	60	61	26	26	31	38	CCAATAGACACTCAGTAAATGTTTACTGAATGAATTAATAAATGAATTAACTTACAGTTTCTGCTAAACCGAAGTTACTTTCTAGAGAGGTATCTAATAAGCTTACTGTTGC	TGAATGAATTAATAAATGAATTAACTTACAGTTTCTGCTAAACCGAAGTTACTTTCTAGA
Fst_080	HiC_scaffold_15	80627556		TTCTTTTACAATCAACTAGTACGGT	TTATCCAAGGCATGCAAGGG	TCGTCGGCAGCGTCAGATGTGTATAAGAGACAGTTCTTTTACAATCAACTAGTACGGT	GTCTCGTGGGCTCGGAGATGTGTATAAGAGACAGTTATCCAAGGCATGCAAGGG			80627506	80627578	73	80627531	80627558	60	62	25	20	32	50	TCTTTTACAATCAACTAGTACGGTAAATTATATTGATTTTGAATGTTAAGCACCCTTGCATGCCTTGGATAA	AATTATATTGATTTTGAATGTTAAGCA
Fst_081	HiC_scaffold_15	82695668		TCCAGCAAGTATTCAATGTTCC	ACATAAACACAGACATGGAAGAATA	TCGTCGGCAGCGTCAGATGTGTATAAGAGACAGTCCAGCAAGTATTCAATGTTCC	GTCTCGTGGGCTCGGAGATGTGTATAAGAGACAGACATAAACACAGACATGGAAGAATA			82695645	82695711	67	82695667	82695686	60	60	22	25	41	32	CCAGCAAGTATTCAATGTTCCCCGAACACAACTTGTAATTATATTCTTCCATGTCTGTGTTTATGT	CGAACACAACTTGTAATTA
N_102	HiC_scaffold_15	88136894		GTGGTTTCAGGTGCTATTTTTTTT	AGCCAATACAAAGCTTTATGGG	TCGTCGGCAGCGTCAGATGTGTATAAGAGACAGGTGGTTTCAGGTGCTATTTTTTTT	GTCTCGTGGGCTCGGAGATGTGTATAAGAGACAGAGCCAATACAAAGCTTTATGGG			88136862	88136921	60	88136886	88136899	61	61	24	22	33	41	TGGTTTCAGGTGCTATTTTTTTTTTTCAGTCATTAAGCCCATAAAGCTTTGTATTGGCT	TTCAGTCATTAAG
S_090	HiC_scaffold_15	92516109		GCATTAAAATAGACTTTCAACCAAGG	AGGCAGTTCAATACTTACATGAG	TCGTCGGCAGCGTCAGATGTGTATAAGAGACAGGCATTAAAATAGACTTTCAACCAAGG	GTCTCGTGGGCTCGGAGATGTGTATAAGAGACAGAGGCAGTTCAATACTTACATGAG			92516077	92516138	62	92516103	92516115	61	60	26	23	35	39	CATTAAAATAGACTTTCAACCAAGGTCTCCCGCTTAGCCTCATGTAAGTATTGAACTGCCT	CTCCCGCTTAGC
N_105	HiC_scaffold_15	99016763		TGTACAGGAAGCAAAAGGAAGAT	AAGCTTATGTATACCAAGGCATTC	TCGTCGGCAGCGTCAGATGTGTATAAGAGACAGTGTACAGGAAGCAAAAGGAAGAT	GTCTCGTGGGCTCGGAGATGTGTATAAGAGACAGAAGCTTATGTATACCAAGGCATTC			99016739	99016802	64	99016762	99016778	62	61	23	24	39	38	GTACAGGAAGCAAAAGGAAGATAATAGAAGAAATGAAAGGAATGCCTTGGTATACATAAGCTT	ATAGAAGAAATGAAAG
CpKy_122	HiC_scaffold_15	111462287		CTCTCTTCCTTTGTTGACTCCT	AGCCATTTTCTTCAAAAAATATGCAT	TCGTCGGCAGCGTCAGATGTGTATAAGAGACAGCTCTCTTCCTTTGTTGACTCCT	GTCTCGTGGGCTCGGAGATGTGTATAAGAGACAGAGCCATTTTCTTCAAAAAATATGCAT			111462261	111462321	61	111462283	111462295	61	61	22	26	45	27	TCTCTTCCTTTGTTGACTCCTATTCTTTGACTCTATGCATATTTTTTGAAGAAAATGGCT	TTCTTTGACTCT
N_107	HiC_scaffold_15	112118833		GCATGAATCAGAGTTTCCATTTC	TGGCAATAGTAAAACCAACACTAT	TCGTCGGCAGCGTCAGATGTGTATAAGAGACAGGCATGAATCAGAGTTTCCATTTC	GTCTCGTGGGCTCGGAGATGTGTATAAGAGACAGTGGCAATAGTAAAACCAACACTAT			112118805	112118892	88	112118828	112118868	60	60	23	24	39	33	CATGAATCAGAGTTTCCATTTCCTGCCGGGATAAAAGTGTACCTATTGTCTGAAGATAATAAAATAGTGTTGGTTTTACTATTGCCA	TGCCGGGATAAAAGTGTACCTATTGTCTGAAGATAATAAA
N_108	HiC_scaffold_15	114057206		AGACACAAAGGGGTTAGCTATA	GCCTTATTTAACCCAGATTTGACT	TCGTCGGCAGCGTCAGATGTGTATAAGAGACAGAGACACAAAGGGGTTAGCTATA	GTCTCGTGGGCTCGGAGATGTGTATAAGAGACAGGCCTTATTTAACCCAGATTTGACT			114057180	114057245	66	114057202	114057221	60	61	22	24	41	38	GACACAAAGGGGTTAGCTATAACACTACCAATATTTTACCCAGTCAAATCTGGGTTAAATAAGGC	CACTACCAATATTTTACCC
N_110	HiC_scaffold_15	116893276		TCATTTATTTGTTTGTATCATCACGG	GGCCAAACTAAGTTCAATTTGAGTAT	TCGTCGGCAGCGTCAGATGTGTATAAGAGACAGTCATTTATTTGTTTGTATCATCACGG	GTCTCGTGGGCTCGGAGATGTGTATAAGAGACAGGGCCAAACTAAGTTCAATTTGAGTAT			116893249	116893350	102	116893275	116893324	60	62	26	26	31	35	CATTTATTTGTTTGTATCATCACGGACTCCTGGTTTCCTATTTTATCAATGGATTATAATCTACAGATTACTTTGATACTCAAATTGAACTTAGTTTGGCC	CTCCTGGTTTCCTATTTTATCAATGGATTATAATCTACAGATTACTTTG
N_111	HiC_scaffold_15	128553490		TAGTCAGAAAAGGTGGGTCAGC	CCTATGGGTAGCAAGTTTTCTTTC	TCGTCGGCAGCGTCAGATGTGTATAAGAGACAGTAGTCAGAAAAGGTGGGTCAGC	GTCTCGTGGGCTCGGAGATGTGTATAAGAGACAGCCTATGGGTAGCAAGTTTTCTTTC			128553466	128553515	50	128553488	128553491	64	61	22	24	50	42	AGTCAGAAAAGGTGGGTCAGCTTGAGAAAGAAAACTTGCTACCCATAGG	TGA
S_098	HiC_scaffold_15	131100551		TGACAATTCTTCCTGGTGGG	AAATGACCCATCTAAAGATTTGGTG	TCGTCGGCAGCGTCAGATGTGTATAAGAGACAGTGACAATTCTTCCTGGTGGG	GTCTCGTGGGCTCGGAGATGTGTATAAGAGACAGAAATGACCCATCTAAAGATTTGGTG			131100528	131100577	50	131100548	131100552	61	61	20	25	50	36	GACAATTCTTCCTGGTGGGGAAGACACCAAATCTTTAGATGGGTCATTT	AAGA
S_104	HiC_scaffold_16	24143182		ACATTTACTGTATACCTACCGACAC	TTATATCCTGCCCAGTACGCA	TCGTCGGCAGCGTCAGATGTGTATAAGAGACAGACATTTACTGTATACCTACCGACAC	GTCTCGTGGGCTCGGAGATGTGTATAAGAGACAGTTATATCCTGCCCAGTACGCA			24143154	24143214	61	24143179	24143193	62	63	25	21	40	48	CATTTACTGTATACCTACCGACACTTATTGTTCACTTACTGCGTACTGGGCAGGATATAA	TATTGTTCACTTAC
CpKy_133	HiC_scaffold_16	24888220		TGGCACAGACCTCCTAGTA	AGCCAGTCACTTCTTAGCATGG	TCGTCGGCAGCGTCAGATGTGTATAAGAGACAGTGGCACAGACCTCCTAGTA	GTCTCGTGGGCTCGGAGATGTGTATAAGAGACAGAGCCAGTCACTTCTTAGCATGG			24888199	24888254	56	24888218	24888232	61	64	19	22	53	50	GGCACAGACCTCCTAGTAGGTTTTTTAAATGCTCCATGCTAAGAAGTGACTGGCT	GTTTTTTAAATGCT
S_105	HiC_scaffold_16	33041576		AGAAATTAATCCTGGCTTTGAGG	GAGTGAAGACATGTTTTCATTGC	TCGTCGGCAGCGTCAGATGTGTATAAGAGACAGAGAAATTAATCCTGGCTTTGAGG	GTCTCGTGGGCTCGGAGATGTGTATAAGAGACAGGAGTGAAGACATGTTTTCATTGC			33041538	33041605	68	33041561	33041582	61	61	23	23	39	39	GAAATTAATCCTGGCTTTGAGGAAAAGGACTTGGAAGAAACATGGCAATGAAAACATGTCTTCACTC	AAAGGACTTGGAAGAAACATG
N_120	HiC_scaffold_16	54262033		ACACAGAAAGACAAATGTTGCA	AACTCTTCTGTTCTATGAATTTGACT	TCGTCGGCAGCGTCAGATGTGTATAAGAGACAGACACAGAAAGACAAATGTTGCA	GTCTCGTGGGCTCGGAGATGTGTATAAGAGACAGAACTCTTCTGTTCTATGAATTTGACT			54262008	54262084	77	54262030	54262058	61	60	22	26	36	31	CACAGAAAGACAAATGTTGCATTATTCCACAGATGAGAGGTATCTCAAATAGTCAAATTCATAGAACAGAAGAGTT	TATTCCACAGATGAGAGGTATCTCAAAT
Fst_097	HiC_scaffold_16	58217485		CCAATAATTTGTCCTCTTGCCAAA	AGCTATTGTACTCTGTTCTGCAA	TCGTCGGCAGCGTCAGATGTGTATAAGAGACAGCCAATAATTTGTCCTCTTGCCAAA	GTCTCGTGGGCTCGGAGATGTGTATAAGAGACAGAGCTATTGTACTCTGTTCTGCAA			58217460	58217513	54	58217484	58217490	62	62	24	23	38	39	CAATAATTTGTCCTCTTGCCAAACGCTAATTTGCAGAACAGAGTACAATAGCT	GCTAAT
CpKy_134	HiC_scaffold_16	64191326		AACAGTGACAGAAGAGAACTTAAG	TGTGTGTGAGAGATTTATCCAAAA	TCGTCGGCAGCGTCAGATGTGTATAAGAGACAGAACAGTGACAGAAGAGAACTTAAG	GTCTCGTGGGCTCGGAGATGTGTATAAGAGACAGTGTGTGTGAGAGATTTATCCAAAA			64191301	64191353	53	64191325	64191329	60	60	24	24	38	33	ACAGTGACAGAAGAGAACTTAAGCTGTGTTTTGGATAAATCTCTCACACACA	TGTG
CpKy_135	HiC_scaffold_16	68901708		ACACATGGATTACCCTACAATATCA	TAGCATCTCGTGTGTCTCTCT	TCGTCGGCAGCGTCAGATGTGTATAAGAGACAGACACATGGATTACCCTACAATATCA	GTCTCGTGGGCTCGGAGATGTGTATAAGAGACAGTAGCATCTCGTGTGTCTCTCT			68901682	68901730	49	68901707	68901709	61	62	25	21	36	48	CACATGGATTACCCTACAATATCAACGAGAGAGACACACGAGATGCTA	CG
CpKy_140	HiC_scaffold_17	3568993		CCTAGCAAAAGTGATCTTGGATGAT	TCCTATTTATTCTGTTCCCTCCCT	TCGTCGGCAGCGTCAGATGTGTATAAGAGACAGCCTAGCAAAAGTGATCTTGGATGAT	GTCTCGTGGGCTCGGAGATGTGTATAAGAGACAGTCCTATTTATTCTGTTCCCTCCCT			3568948	3569019	72	3568973	3568995	63	62	25	24	40	42	CTAGCAAAAGTGATCTTGGATGATCTCTATATTCAAATTCTCCACGGAGGGAGGGAACAGAATAAATAGGA	TCTATATTCAAATTCTCCACGG
Fst_101	HiC_scaffold_17	4375730		AATCCATGGCTCCTTCACG	TCTGTGGTTAGTGTGGCCA	TCGTCGGCAGCGTCAGATGTGTATAAGAGACAGAATCCATGGCTCCTTCACG	GTCTCGTGGGCTCGGAGATGTGTATAAGAGACAGTCTGTGGTTAGTGTGGCCA			4375701	4375750	50	4375720	4375731	62	63	19	19	53	53	ATCCATGGCTCCTTCACGCCGTCCTCTCGTTGGCCACACTAACCACAGA	CGTCCTCTCGT
N_124	HiC_scaffold_17	13993157	Non-variable amoung fecal samples	CTTGTCCTGTTCCTGACTTTAGG	TCAGTTGGGGAAAACTCAGAGT	TCGTCGGCAGCGTCAGATGTGTATAAGAGACAGCTTGTCCTGTTCCTGACTTTAGG	GTCTCGTGGGCTCGGAGATGTGTATAAGAGACAGTCAGTTGGGGAAAACTCAGAGT			13993132	13993182	51	13993155	13993160	62	63	23	22	48	45	TTGTCCTGTTCCTGACTTTAGGGGAAAAACTCTGAGTTTTCCCCAACTGA	GAAAA
S_120	HiC_scaffold_17	16018748		TCTTCTCTTCTTCCTGTGTTTATAAC	TACCTATTCCCTATCCTGCCCAA	TCGTCGGCAGCGTCAGATGTGTATAAGAGACAGTCTTCTCTTCTTCCTGTGTTTATAAC	GTCTCGTGGGCTCGGAGATGTGTATAAGAGACAGTACCTATTCCCTATCCTGCCCAA			16018721	16018775	55	16018747	16018752	60	64	26	23	35	48	CTTCTCTTCTTCCTGTGTTTATAACACGCATTTGGGCAGGATAGGGAATAGGTA	CGCAT
S_124	HiC_scaffold_17	34090010		TTGAGCCCAGAGAAATTAAGTAATT	ACTCTCACCTGTGCTACTTATTA	TCGTCGGCAGCGTCAGATGTGTATAAGAGACAGTTGAGCCCAGAGAAATTAAGTAATT	GTCTCGTGGGCTCGGAGATGTGTATAAGAGACAGACTCTCACCTGTGCTACTTATTA			34089983	34090047	65	34090008	34090024	60	60	25	23	32	39	TGAGCCCAGAGAAATTAAGTAATTTGCGCAGTCATAATAGCTAATAAGTAGCACAGGTGAGAGT	GCGCAGTCATAATAGC
N_125	HiC_scaffold_17	34813730		GGAACAAGTTGTACTCAGCTAAA	GTGGTTGGTGAAATGCTACA	TCGTCGGCAGCGTCAGATGTGTATAAGAGACAGGGAACAAGTTGTACTCAGCTAAA	GTCTCGTGGGCTCGGAGATGTGTATAAGAGACAGGTGGTTGGTGAAATGCTACA			34813697	34813763	67	34813720	34813743	60	60	23	20	39	45	GAACAAGTTGTACTCAGCTAAAAAAAAAAAAAAAACAGCTTTCAGCTGTAGCATTTCACCAACCAC	AAAAAAAAAAAACAGCTTTCAGC
CpKy_147	HiC_scaffold_17	60784070		TGGCAGTGCATTGATTAGTG	TTGAGTTGCATGAAGGTTGAC	TCGTCGGCAGCGTCAGATGTGTATAAGAGACAGTGGCAGTGCATTGATTAGTG	GTCTCGTGGGCTCGGAGATGTGTATAAGAGACAGTTGAGTTGCATGAAGGTTGAC			60784044	60784108	65	60784064	60784087	60	61	20	21	45	43	GGCAGTGCATTGATTAGTGCCTTAAAAATTATCATTTTGTAAAGTCAACCTTCATGCAACTCAA	CTTAAAAATTATCATTTTGTAAA
N_129	HiC_scaffold_17	80584057		TTCTAAAACATGAAGAATAACTGGCA	GATGCTAGCTCTGTAACTTTCTTTT	TCGTCGGCAGCGTCAGATGTGTATAAGAGACAGTTCTAAAACATGAAGAATAACTGGCA	GTCTCGTGGGCTCGGAGATGTGTATAAGAGACAGGATGCTAGCTCTGTAACTTTCTTTT			80584029	80584085	57	80584055	80584060	61	61	26	25	31	36	TCTAAAACATGAAGAATAACTGGCAAATGTAAAAAGAAAGTTACAGAGCTAGCATC	ATGTA
CpKy_150	HiC_scaffold_17	87220866		AACGCTGGGGTAGTTTAAAAGGAC	AAAGCTTCGTTTATGGCTGGGA	TCGTCGGCAGCGTCAGATGTGTATAAGAGACAGAACGCTGGGGTAGTTTAAAAGGAC	GTCTCGTGGGCTCGGAGATGTGTATAAGAGACAGAAAGCTTCGTTTATGGCTGGGA			87220841	87220892	52	87220865	87220870	65	64	24	22	46	45	ACGCTGGGGTAGTTTAAAAGGACCAGTGGTCCCAGCCATAAACGAAGCTTT	AGTGG
N_132	HiC_scaffold_17	97491949		GACAGTATTTAAGAGAGATCAGAAGG	GGCCTAGAAAATAACTCCCAAATA	TCGTCGGCAGCGTCAGATGTGTATAAGAGACAGGACAGTATTTAAGAGAGATCAGAAGG	GTCTCGTGGGCTCGGAGATGTGTATAAGAGACAGGGCCTAGAAAATAACTCCCAAATA			97491911	97491974	64	97491937	97491950	60	60	26	24	38	38	ACAGTATTTAAGAGAGATCAGAAGGATCTACCCATGTCATATTTGGGAGTTATTTTCTAGGCC	TCTACCCATGTCA
N_133	HiC_scaffold_17	98229788		ACCTACTGATCACCTCCTCAATC	AGTTACTGTAGATGACAAGACTTTTT	TCGTCGGCAGCGTCAGATGTGTATAAGAGACAGACCTACTGATCACCTCCTCAATC	GTCTCGTGGGCTCGGAGATGTGTATAAGAGACAGAGTTACTGTAGATGACAAGACTTTTT			98229729	98229817	89	98229752	98229791	63	60	23	26	48	31	CCTACTGATCACCTCCTCAATCAGAGTCTTCAACTCTCTCACTTTGGAAGTTTCGATGAAGAAAAAAGTCTTGTCATCTACAGTAACT	GAGTCTTCAACTCTCTCACTTTGGAAGTTTCGATGAAGA
Fst_117	HiC_scaffold_17	105095351		GCTTTTTTCCTTAACTGAAGCATAG	CGTTGTACACCTGAAAAATGTTAAC	TCGTCGGCAGCGTCAGATGTGTATAAGAGACAGGCTTTTTTCCTTAACTGAAGCATAG	GTCTCGTGGGCTCGGAGATGTGTATAAGAGACAGCGTTGTACACCTGAAAAATGTTAAC			105095316	105095377	62	105095341	105095352	61	61	25	25	36	36	CTTTTTTCCTTAACTGAAGCATAGTTTACACATAATGTTAACATTTTTCAGGTGTACAACG	TTACACATAAT
N_135	HiC_scaffold_17	126518249		ACATTGAAGAACACATGAAGCT	GTTTTGGTATGACAGGACTATGTAC	TCGTCGGCAGCGTCAGATGTGTATAAGAGACAGACATTGAAGAACACATGAAGCT	GTCTCGTGGGCTCGGAGATGTGTATAAGAGACAGGTTTTGGTATGACAGGACTATGTAC			126518225	126518292	68	126518247	126518267	60	61	22	25	36	40	CATTGAAGAACACATGAAGCTGGCATCTGTTTGATTAATACAGTACATAGTCCTGTCATACCAAAAC	GCATCTGTTTGATTAATACA
S_141	HiC_scaffold_18	27407068		GAGACCCTAAAATCTCCAATCCC	CCGGTTCTGAGAGGTAGACC	TCGTCGGCAGCGTCAGATGTGTATAAGAGACAGGAGACCCTAAAATCTCCAATCCC	GTCTCGTGGGCTCGGAGATGTGTATAAGAGACAGCCGGTTCTGAGAGGTAGACC			27407042	27407101	60	27407065	27407081	62	63	23	20	48	60	AGACCCTAAAATCTCCAATCCCAAAGCAACCTAGGGGCAGGTCTACCTCTCAGAACCGG	AAGCAACCTAGGGGCA
N_141	HiC_scaffold_18	40105959		CAAGGGGAAAACAAGGCATT	TTCAGCTAGTAATGGGTACAGTC	TCGTCGGCAGCGTCAGATGTGTATAAGAGACAGCAAGGGGAAAACAAGGCATT	GTCTCGTGGGCTCGGAGATGTGTATAAGAGACAGTTCAGCTAGTAATGGGTACAGTC			40105932	40105984	53	40105952	40105961	61	61	20	23	45	43	AAGGGGAAAACAAGGCATTCCAGAGGCAAGACTGTACCCATTACTAGCTGAA	CAGAGGCAA
Fst_129	HiC_scaffold_18	43929359		GCTTAACCTCATTTTTACACCTAAGG	ACCCAAGGTCCATTTTCTTGTAAT	TCGTCGGCAGCGTCAGATGTGTATAAGAGACAGGCTTAACCTCATTTTTACACCTAAGG	GTCTCGTGGGCTCGGAGATGTGTATAAGAGACAGACCCAAGGTCCATTTTCTTGTAAT			43929331	43929410	80	43929357	43929386	62	62	26	24	38	38	CTTAACCTCATTTTTACACCTAAGGTCGATTTATTTGCACATAAGTCCTATAAAAATTACAAGAAAATGGACCTTGGGT	CGATTTATTTGCACATAAGTCCTATAAAA
Fst_130	HiC_scaffold_18	44348817		TTCTCACACAGGGAAAAGATGG	CCCTCTCAATTGTCTTTTGAAGTAC	TCGTCGGCAGCGTCAGATGTGTATAAGAGACAGTTCTCACACAGGGAAAAGATGG	GTCTCGTGGGCTCGGAGATGTGTATAAGAGACAGCCCTCTCAATTGTCTTTTGAAGTAC			44348794	44348843	50	44348816	44348818	62	62	22	25	45	40	TCTCACACAGGGAAAAGATGGAATGTACTTCAAAAGACAATTGAGAGGG	AT
N_142	HiC_scaffold_18	46632508	Non-variable amoung fecal samples	GATTTGAAAAACCCACTGTAACTTAC	CCCTCATACTTCTAGGAAAATGTTGT	TCGTCGGCAGCGTCAGATGTGTATAAGAGACAGGATTTGAAAAACCCACTGTAACTTAC	GTCTCGTGGGCTCGGAGATGTGTATAAGAGACAGCCCTCATACTTCTAGGAAAATGTTGT			46632481	46632550	70	46632507	46632524	61	62	26	26	35	38	ATTTGAAAAACCCACTGTAACTTACCTGATAACATGACTATAAACAACATTTTCCTAGAAGTATGAGGG	TGATAACATGACTATAA
Fst_131	HiC_scaffold_18	46767724		ACAGAAACAAGACCACTAGAATG	CTGCACTGAGAGATGAACTTTATAAC	TCGTCGGCAGCGTCAGATGTGTATAAGAGACAGACAGAAACAAGACCACTAGAATG	GTCTCGTGGGCTCGGAGATGTGTATAAGAGACAGCTGCACTGAGAGATGAACTTTATAAC			46767698	46767791	94	46767721	46767765	60	62	23	26	39	38	CAGAAACAAGACCACTAGAATGGTACTGTAAAACCTTCCTTTCTTTGGATTATTAGATATTTCTAATGTTATAAAGTTCATCTCTCAGTGCAG	TACTGTAAAACCTTCCTTTCTTTGGATTATTAGATATTTCTAAT
Fst_132	HiC_scaffold_18	49420778		TGTCAGGACCTCTAAGAAAATATTAC	TGGATGTTCAGTTATGGTTTTTGAT	TCGTCGGCAGCGTCAGATGTGTATAAGAGACAGTGTCAGGACCTCTAAGAAAATATTAC	GTCTCGTGGGCTCGGAGATGTGTATAAGAGACAGTGGATGTTCAGTTATGGTTTTTGAT			49420738	49420813	76	49420764	49420788	60	61	26	25	35	32	GTCAGGACCTCTAAGAAAATATTACCAATATTTTCTAAAGTCTCGAATTAATCAAAAACCATAACTGAACATCCA	AATATTTTCTAAAGTCTCGAATTA
N_145	HiC_scaffold_18	66286622		TGTTTGTGTGTTAGGACTTGAAT	TCATTAACGAAAATCTGCAAAATTCA	TCGTCGGCAGCGTCAGATGTGTATAAGAGACAGTGTTTGTGTGTTAGGACTTGAAT	GTCTCGTGGGCTCGGAGATGTGTATAAGAGACAGTCATTAACGAAAATCTGCAAAATTCA			66286586	66286653	68	66286609	66286627	60	61	23	26	35	27	GTTTGTGTGTTAGGACTTGAATTATTTTCTTTCCATTGTTCTGAATTTTGCAGATTTTCGTTAATGA	ATTTTCTTTCCATTGTTC
Fst_135	HiC_scaffold_18	77038565		GTCATTCAATAAGCAACACTCATTAA	TGCCTAAATGGGGTAGCACAC	TCGTCGGCAGCGTCAGATGTGTATAAGAGACAGGTCATTCAATAAGCAACACTCATTAA	GTCTCGTGGGCTCGGAGATGTGTATAAGAGACAGTGCCTAAATGGGGTAGCACAC			77038535	77038588	54	77038561	77038567	60	64	26	21	31	52	TCATTCAATAAGCAACACTCATTAAATATTTTGTGTGCTACCCCATTTAGGCA	TATTTT
CpKy_175	HiC_scaffold_18	89933203		CACTAAAGTAGGCAATCATCAGTTAA	AGGTCATCTATTAAGGTTAGATACGT	TCGTCGGCAGCGTCAGATGTGTATAAGAGACAGCACTAAAGTAGGCAATCATCAGTTAA	GTCTCGTGGGCTCGGAGATGTGTATAAGAGACAGAGGTCATCTATTAAGGTTAGATACGT			89933163	89933232	70	89933189	89933206	61	61	26	26	35	35	ACTAAAGTAGGCAATCATCAGTTAATTGTCTAAAATATCTTAAACGTATCTAACCTTAATAGATGACCT	TGTCTAAAATATCTTAA
Fst_139	HiC_scaffold_18	92983282		TGCTAAGTCTTAACAGTACTTGACA	TTGGTGATCAATGTGACTTACTTT	TCGTCGGCAGCGTCAGATGTGTATAAGAGACAGTGCTAAGTCTTAACAGTACTTGACA	GTCTCGTGGGCTCGGAGATGTGTATAAGAGACAGTTGGTGATCAATGTGACTTACTTT			92983237	92983310	74	92983262	92983286	62	60	25	24	36	33	GCTAAGTCTTAACAGTACTTGACATGAAATTATCTATTTTCCACATACCAAAGTAAGTCACATTGATCACCAA	GAAATTATCTATTTTCCACATACC
S_153	HiC_scaffold_18	108939833		TTCATACCTCCAGAAACCACTTTC	CTCAGACTAATAGAACATGTGTGTAT	TCGTCGGCAGCGTCAGATGTGTATAAGAGACAGTTCATACCTCCAGAAACCACTTTC	GTCTCGTGGGCTCGGAGATGTGTATAAGAGACAGCTCAGACTAATAGAACATGTGTGTAT			108939797	108939861	65	108939821	108939835	62	60	24	26	42	35	TCATACCTCCAGAAACCACTTTCTTCCTGTTTGGCATAATACACACATGTTCTATTAGTCTGAG	TCCTGTTTGGCATA
S_154	HiC_scaffold_18	109636001		GGTGATTGGCATGAAAATAATTGA	CACTATGACTTCACGTTGCAAT	TCGTCGGCAGCGTCAGATGTGTATAAGAGACAGGGTGATTGGCATGAAAATAATTGA	GTCTCGTGGGCTCGGAGATGTGTATAAGAGACAGCACTATGACTTCACGTTGCAAT			109635965	109636025	61	109635989	109636003	60	61	24	22	33	41	GTGATTGGCATGAAAATAATTGAAGTAGAAATAATCGAATTGCAACGTGAAGTCATAGTG	GTAGAAATAATCGA
N_151	HiC_scaffold_18	119966652		GCACATGAGATCTGAACACTTATT	GCCCATATGCCTTCTACTGAG	TCGTCGGCAGCGTCAGATGTGTATAAGAGACAGGCACATGAGATCTGAACACTTATT	GTCTCGTGGGCTCGGAGATGTGTATAAGAGACAGGCCCATATGCCTTCTACTGAG			119966621	119966675	55	119966645	119966654	61	62	24	21	38	52	CACATGAGATCTGAACACTTATTATTGGAGCGACTCAGTAGAAGGCATATGGGC	TTGGAGCGA
CpKy_178	HiC_scaffold_18	126620986		GAGCAATTAGGTCCATACACATT	AACCCTGGCACATAACTGATA	TCGTCGGCAGCGTCAGATGTGTATAAGAGACAGGAGCAATTAGGTCCATACACATT	GTCTCGTGGGCTCGGAGATGTGTATAAGAGACAGAACCCTGGCACATAACTGATA			126620960	126621010	51	126620983	126620989	60	61	23	21	39	43	AGCAATTAGGTCCATACACATTTTTTAAATATCAGTTATGTGCCAGGGTT	TTTAAA
N_154	HiC_scaffold_18	129965208		TCTTCCCATACCCTAAGATAATGTTA	TCTAACAGATGTATTCTTAGACACCT	TCGTCGGCAGCGTCAGATGTGTATAAGAGACAGTCTTCCCATACCCTAAGATAATGTTA	GTCTCGTGGGCTCGGAGATGTGTATAAGAGACAGTCTAACAGATGTATTCTTAGACACCT			129965153	129965241	89	129965179	129965215	61	61	26	26	35	35	CTTCCCATACCCTAAGATAATGTTAGGGAAAAAAATTATTTCATTAATTATGCCACATAATAAGGTGTCTAAGAATACATCTGTTAGA	GGAAAAAAATTATTTCATTAATTATGCCACATAATA
Fst_146	HiC_scaffold_18	133857472		TGAGCAGTTTCCTTGTTTAATTCA	CTTGGGTATACATTAGAGGAGCAT	TCGTCGGCAGCGTCAGATGTGTATAAGAGACAGTGAGCAGTTTCCTTGTTTAATTCA	GTCTCGTGGGCTCGGAGATGTGTATAAGAGACAGCTTGGGTATACATTAGAGGAGCAT			133857447	133857512	66	133857471	133857488	61	61	24	24	33	42	GAGCAGTTTCCTTGTTTAATTCATATTCTATTAGGCACTATATGCTCCTCTAATGTATACCCAAG	ATTCTATTAGGCACTAT
N_157	HiC_scaffold_18	162129473		TGGTTCTATGTGGAAAAGTGATC	TCATAGATACTGTGTTCTATCTCAGA	TCGTCGGCAGCGTCAGATGTGTATAAGAGACAGTGGTTCTATGTGGAAAAGTGATC	GTCTCGTGGGCTCGGAGATGTGTATAAGAGACAGTCATAGATACTGTGTTCTATCTCAGA			162129419	162129535	117	162129442	162129509	60	60	23	26	39	35	GGTTCTATGTGGAAAAGTGATCTGTATTTTAATTTTTGGTTTATTATAGTATAGTGATTGTTAAGTGAGTAAATAAAAATAAACACATGTTCTGAGATAGAACACAGTATCTATGA	GTATTTTAATTTTTGGTTTATTATAGTATAGTGATTGTTAAGTGAGTAAATAAAAATAAACACATGT
Fst_148	HiC_scaffold_18	171811798		GTCCTTTAATGACCCTTTAGCTT	ACATCTATGATTTTCAGCCAGTTT	TCGTCGGCAGCGTCAGATGTGTATAAGAGACAGGTCCTTTAATGACCCTTTAGCTT	GTCTCGTGGGCTCGGAGATGTGTATAAGAGACAGACATCTATGATTTTCAGCCAGTTT			171811762	171811823	62	171811785	171811799	60	61	23	24	39	33	TCCTTTAATGACCCTTTAGCTTTTAGATTTATGTTTCAAACTGGCTGAAAATCATAGATGT	TAGATTTATGTTTC
S_167	HiC_scaffold_18	181165976		TCTTTAGGGGATGATAAAAATGTTCT	AAACCCCATTACTTGACAGCACT	TCGTCGGCAGCGTCAGATGTGTATAAGAGACAGTCTTTAGGGGATGATAAAAATGTTCT	GTCTCGTGGGCTCGGAGATGTGTATAAGAGACAGAAACCCCATTACTTGACAGCACT			181165949	181166060	112	181165975	181166037	60	64	26	23	31	43	CTTTAGGGGATGATAAAAATGTTCTACAATGATTGTGATTTTGCACAATTCTGAATATTTTAAAAACCATTGACTTGTATATTTCTATAGTGCTGTCAAGTAATGGGGTTT	CAATGATTGTGATTTTGCACAATTCTGAATATTTTAAAAACCATTGACTTGTATATTTCTAT
Fst_152	HiC_scaffold_18	188129487	Non-variable amoung fecal samples	AGGGGTGATGGTTCAGATATTTA	AAGGTCAGGCATGATTTCTCAA	TCGTCGGCAGCGTCAGATGTGTATAAGAGACAGAGGGGTGATGGTTCAGATATTTA	GTCTCGTGGGCTCGGAGATGTGTATAAGAGACAGAAGGTCAGGCATGATTTCTCAA			188129456	188129510	55	188129479	188129488	61	62	23	22	39	41	GGGGTGATGGTTCAGATATTTAAAGATTCCCGTTGAGAAATCATGCCTGACCTT	AGATTCCCG
Fst_154	HiC_scaffold_18	194090335		ACTTATTCAGGGTCTTTTGTGG	CCCCAGAACTAGCAAATAATTCTAA	TCGTCGGCAGCGTCAGATGTGTATAAGAGACAGACTTATTCAGGGTCTTTTGTGG	GTCTCGTGGGCTCGGAGATGTGTATAAGAGACAGCCCCAGAACTAGCAAATAATTCTAA			194090312	194090371	60	194090334	194090346	60	60	22	25	41	36	CTTATTCAGGGTCTTTTGTGGTGCCATACAACTTTTAGAATTATTTGCTAGTTCTGGGG	GCCATACAACTT
S_168	HiC_scaffold_18	195720347		ACTGTTTTCTGTAATGGCTGCAC	TTGAACACTGTGGTTGGAGATGTA	TCGTCGGCAGCGTCAGATGTGTATAAGAGACAGACTGTTTTCTGTAATGGCTGCAC	GTCTCGTGGGCTCGGAGATGTGTATAAGAGACAGTTGAACACTGTGGTTGGAGATGTA			195720323	195720374	52	195720346	195720350	64	64	23	24	43	42	CTGTTTTCTGTAATGGCTGCACCAATTTACATCTCCAACCACAGTGTTCAA	AATT
N_163	HiC_scaffold_19	3037591		TGTGGTTTTGAGGCTGGACAT	GAAGACAGTCTGCCAACACC	TCGTCGGCAGCGTCAGATGTGTATAAGAGACAGTGTGGTTTTGAGGCTGGACAT	GTCTCGTGGGCTCGGAGATGTGTATAAGAGACAGGAAGACAGTCTGCCAACACC			3037563	3037613	51	3037584	3037593	64	63	21	20	48	55	GTGGTTTTGAGGCTGGACATCCAAGATCGAGGTGTTGGCAGACTGTCTTC	CAAGATCGA
Fst_158	HiC_scaffold_19	24834890		TGTATTTTCCTTACTCTTTGCATGT	AAATTCACAATGATACTCAGCAAGA	TCGTCGGCAGCGTCAGATGTGTATAAGAGACAGTGTATTTTCCTTACTCTTTGCATGT	GTCTCGTGGGCTCGGAGATGTGTATAAGAGACAGAAATTCACAATGATACTCAGCAAGA			24834861	24834918	58	24834886	24834893	61	61	25	25	32	32	GTATTTTCCTTACTCTTTGCATGTTTAACCATTCTTGCTGAGTATCATTGTGAATTT	TAACCAT
N_168	HiC_scaffold_20	3556560		AGATCTCTCCATTGTAAGACAGG	ACCTTGTCATGATTTGATACGTAG	TCGTCGGCAGCGTCAGATGTGTATAAGAGACAGAGATCTCTCCATTGTAAGACAGG	GTCTCGTGGGCTCGGAGATGTGTATAAGAGACAGACCTTGTCATGATTTGATACGTAG			3556523	3556601	79	3556546	3556577	61	60	23	24	43	38	GATCTCTCCATTGTAAGACAGGATGAATAGCTTTTGTGTTTGCTCTTGTAGAGACTACGTATCAAATCATGACAAGGT	TGAATAGCTTTTGTGTTTGCTCTTGTAGAGA
N_173	HiC_scaffold_21	19679304		AGGGACATTTTGGGTTTGTTTTG	AAACATGCCTCAAGTTTCTTCTC	TCGTCGGCAGCGTCAGATGTGTATAAGAGACAGAGGGACATTTTGGGTTTGTTTTG	GTCTCGTGGGCTCGGAGATGTGTATAAGAGACAGAAACATGCCTCAAGTTTCTTCTC			19679275	19679328	54	19679298	19679305	62	61	23	23	39	39	GGGACATTTTGGGTTTGTTTTGTATACAAGGAGAAGAAACTTGAGGCATGTTT	ATACAAG
N_176	HiC_scaffold_21	48171207		GTACTAGGTTTACATCTGTTTTCCA	GAAGCCCAACTAAGACATATTCAT	TCGTCGGCAGCGTCAGATGTGTATAAGAGACAGGTACTAGGTTTACATCTGTTTTCCA	GTCTCGTGGGCTCGGAGATGTGTATAAGAGACAGGAAGCCCAACTAAGACATATTCAT			48171170	48171233	64	48171195	48171209	60	60	25	24	36	38	TACTAGGTTTACATCTGTTTTCCAGTCTTGTTTTCCTTCATGAATATGTCTTAGTTGGGCTTC	TCTTGTTTTCCTTC
S_178	HiC_scaffold_21	48354959		CATCAGACAAAGGATAAGGTAGGA	CTCTCATTTTGTTGCCATTGTTTC	TCGTCGGCAGCGTCAGATGTGTATAAGAGACAGCATCAGACAAAGGATAAGGTAGGA	GTCTCGTGGGCTCGGAGATGTGTATAAGAGACAGCTCTCATTTTGTTGCCATTGTTTC			48354933	48354985	53	48354957	48354961	61	61	24	24	42	38	ATCAGACAAAGGATAAGGTAGGAATATAGAAACAATGGCAACAAAATGAGAG	TATA
S_181	HiC_scaffold_21	67991306		GCAGATCTTCATTAGTAAAAGCAGA	ACAACAGAAGGACTCTATACCTATG	TCGTCGGCAGCGTCAGATGTGTATAAGAGACAGGCAGATCTTCATTAGTAAAAGCAGA	GTCTCGTGGGCTCGGAGATGTGTATAAGAGACAGACAACAGAAGGACTCTATACCTATG			67991275	67991365	91	67991300	67991340	61	61	25	25	36	40	CAGATCTTCATTAGTAAAAGCAGAATTCTGGCATAACATCTAAAGAATATGCACAAAAAGATTTTCATAGGTATAGAGTCCTTCTGTTGT	TTCTGGCATAACATCTAAAGAATATGCACAAAAAGATTTT
S_183	HiC_scaffold_21	71924646		TCAGCACGCATTTTCTTCTAG	ACAGTTTGTATTTCAATGACACCTAT	TCGTCGGCAGCGTCAGATGTGTATAAGAGACAGTCAGCACGCATTTTCTTCTAG	GTCTCGTGGGCTCGGAGATGTGTATAAGAGACAGACAGTTTGTATTTCAATGACACCTAT			71924624	71924692	69	71924645	71924666	60	61	21	26	43	31	CAGCACGCATTTTCTTCTAGCGTTTATATATGTGATATATAAATAGGTGTCATTGAAATACAAACTGT	GTTTATATATGTGATATATAA
N_181	HiC_scaffold_23	21158317		TCAAGAGTTGAACACTTAACGG	TGTATTGTAATTTACTAAGCACGGG	TCGTCGGCAGCGTCAGATGTGTATAAGAGACAGTCAAGAGTTGAACACTTAACGG	GTCTCGTGGGCTCGGAGATGTGTATAAGAGACAGTGTATTGTAATTTACTAAGCACGGG			21158293	21158358	66	21158315	21158333	60	61	22	25	41	36	CAAGAGTTGAACACTTAACGGACGGAGTCACCCAGGCACGCCCGTGCTTAGTAAATTACAATACA	CGGAGTCACCCAGGCACG
CpKy_197	HiC_scaffold_23	28322033		CATCTCAGTTCCATGACCTTCTA	TGTGGTTCCTGATGTTACTCTTTAAC	TCGTCGGCAGCGTCAGATGTGTATAAGAGACAGCATCTCAGTTCCATGACCTTCTA	GTCTCGTGGGCTCGGAGATGTGTATAAGAGACAGTGTGGTTCCTGATGTTACTCTTTAAC			28322008	28322063	56	28322031	28322037	61	63	23	26	43	38	ATCTCAGTTCCATGACCTTCTACACGTTTGTTAAAGAGTAACATCAGGAACCACA	ACGTTT
CpKy_198	HiC_scaffold_23	30540790		CTTCGGTGATTATTGGCGTAT	AATTACCGAAATCATTCTAAGCAGA	TCGTCGGCAGCGTCAGATGTGTATAAGAGACAGCTTCGGTGATTATTGGCGTAT	GTCTCGTGGGCTCGGAGATGTGTATAAGAGACAGAATTACCGAAATCATTCTAAGCAGA			30540761	30540819	59	30540782	30540794	60	60	21	25	43	32	TTCGGTGATTATTGGCGTATCTAGTTTTCTGGTTCTGCTTAGAATGATTTCGGTAATT	TAGTTTTCTGGT
CpKy_199	HiC_scaffold_23	33293156		GCACAAGCCGAGGGGAGC	ATGTGCCTCACTTTAGGGGT	TCGTCGGCAGCGTCAGATGTGTATAAGAGACAGGCACAAGCCGAGGGGAGC	GTCTCGTGGGCTCGGAGATGTGTATAAGAGACAGATGTGCCTCACTTTAGGGGT			33293117	33293196	80	33293135	33293176	68	63	18	20	72	50	CACAAGCCGAGGGGAGCTGCCTGCAGCTTGCCCCAGACACCCCGTGCCTCAAGGTCCTCACCCCTAAAGTGAGGCACAT	GCCTGCAGCTTGCCCCAGACACCCCGTGCCTCAAGGTCCTC
CpKy_202	HiC_scaffold_24	7039845		GTTTGTCCAGGCCTTTATGG	GTCTTCCGCTCATCAAGTTTTAAT	TCGTCGGCAGCGTCAGATGTGTATAAGAGACAGGTTTGTCCAGGCCTTTATGG	GTCTCGTGGGCTCGGAGATGTGTATAAGAGACAGGTCTTCCGCTCATCAAGTTTTAAT			7039820	7039870	51	7039840	7039846	61	61	20	24	50	38	TTTGTCCAGGCCTTTATGGACTCGGGATTAAAACTTGATGAGCGGAAGAC	CTCGGG
Fst_179	HiC_scaffold_24	17932575		ATTTGTACAGGGGAAGCAAGGT	ATGATCTGGGCCATTCCATAAG	TCGTCGGCAGCGTCAGATGTGTATAAGAGACAGATTTGTACAGGGGAAGCAAGGT	GTCTCGTGGGCTCGGAGATGTGTATAAGAGACAGATGATCTGGGCCATTCCATAAG			17932549	17932609	61	17932571	17932587	64	62	22	22	45	45	TTTGTACAGGGGAAGCAAGGTGCTATGTTGGGATAATCCTTATGGAATGGCCCAGATCAT	CTATGTTGGGATAATC
S_195	HiC_scaffold_24	36631569		CAGAGTCAAGAGTGAGAAGTACA	ATGAAGGGGAGCAACATGTT	TCGTCGGCAGCGTCAGATGTGTATAAGAGACAGCAGAGTCAAGAGTGAGAAGTACA	GTCTCGTGGGCTCGGAGATGTGTATAAGAGACAGATGAAGGGGAGCAACATGTT			36631545	36631594	50	36631568	36631574	61	61	23	20	43	45	AGAGTCAAGAGTGAGAAGTACAAGGCTGGAACATGTTGCTCCCCTTCAT	GGCTGG
S_208	HiC_scaffold_24	71008010		TCATATGCATAAAAGTGTATCAGTGA	CATGAAGCCTGTATAAAGCCAAA	TCGTCGGCAGCGTCAGATGTGTATAAGAGACAGTCATATGCATAAAAGTGTATCAGTGA	GTCTCGTGGGCTCGGAGATGTGTATAAGAGACAGCATGAAGCCTGTATAAAGCCAAA			71007982	71008077	96	71008008	71008054	60	61	26	23	31	39	CATATGCATAAAAGTGTATCAGTGAAATCATTTATTTTTTATAGTCTTTCGTCCATTCAACATATAAATATTTTTGGCTTTATACAGGCTTCATG	ATCATTTATTTTTTATAGTCTTTCGTCCATTCAACATATAAATATT
S_213	HiC_scaffold_24	102318774		CCTCTGCTCTGTCTTTTGGG	TTATGCAGCATTTGACAACCAAC	TCGTCGGCAGCGTCAGATGTGTATAAGAGACAGCCTCTGCTCTGTCTTTTGGG	GTCTCGTGGGCTCGGAGATGTGTATAAGAGACAGTTATGCAGCATTTGACAACCAAC			102318753	102318802	50	102318773	102318779	62	62	20	23	55	39	CTCTGCTCTGTCTTTTGGGATAACGTGTTGGTTGTCAAATGCTGCATAA	TAACGT
Fst_183	HiC_scaffold_24	104389797		ACTACCACAGTCAGGATACAGA	AGCACGACAGAGTTGTTTGAA	TCGTCGGCAGCGTCAGATGTGTATAAGAGACAGACTACCACAGTCAGGATACAGA	GTCTCGTGGGCTCGGAGATGTGTATAAGAGACAGAGCACGACAGAGTTGTTTGAA			104389765	104389821	57	104389787	104389800	62	62	22	21	45	43	CTACCACAGTCAGGATACAGAGCAGTTCTGCCGCTTTCAAACAACTCTGTCGTGCT	CAGTTCTGCCGCT
Fst_192	HiC_scaffold_3	14913089		GGCATATACGAAGGAGAAATAAGCCT	ACGGTAACAATTTAACTTGCAAAA	TCGTCGGCAGCGTCAGATGTGTATAAGAGACAGGGCATATACGAAGGAGAAATAAGCCT	GTCTCGTGGGCTCGGAGATGTGTATAAGAGACAGACGGTAACAATTTAACTTGCAAAA			14913052	14913115	64	14913078	14913091	64	60	26	24	42	29	GCATATACGAAGGAGAAATAAGCCTTTGTTTTGGCAAATTTTTGCAAGTTAAATTGTTACCGT	TGTTTTGGCAAAT
N_212	HiC_scaffold_3	49866944		AGACATTGGTATACCTAACAGCAT	CTGTAATCTAGGCATGAATAAGGG	TCGTCGGCAGCGTCAGATGTGTATAAGAGACAGAGACATTGGTATACCTAACAGCAT	GTCTCGTGGGCTCGGAGATGTGTATAAGAGACAGCTGTAATCTAGGCATGAATAAGGG			49866914	49866969	56	49866938	49866945	61	60	24	24	38	42	GACATTGGTATACCTAACAGCATACAATTCTCCCTTATTCATGCCTAGATTACAG	CAATTCT
N_213	HiC_scaffold_3	52419563		TGCTTGTGACTCAGTTCCACT	TCGTCCCCAGATATGACAACT	TCGTCGGCAGCGTCAGATGTGTATAAGAGACAGTGCTTGTGACTCAGTTCCACT	GTCTCGTGGGCTCGGAGATGTGTATAAGAGACAGTCGTCCCCAGATATGACAACT			52419530	52419607	78	52419551	52419586	63	62	21	21	48	48	GCTTGTGACTCAGTTCCACTGGGATCCCCTGCGAGATGATGTAAAATAAACTTCAGAGTTGTCATATCTGGGGACGA	GGATCCCCTGCGAGATGATGTAAAATAAACTTCAG
S_221	HiC_scaffold_3	52851049		CCATGTATGACATTAGATGACCGT	ATAATAGCCCGCCAGATGC	TCGTCGGCAGCGTCAGATGTGTATAAGAGACAGCCATGTATGACATTAGATGACCGT	GTCTCGTGGGCTCGGAGATGTGTATAAGAGACAGATAATAGCCCGCCAGATGC			52851015	52851069	55	52851039	52851050	62	62	24	19	42	53	CATGTATGACATTAGATGACCGTAATGTGAGAAATGCATCTGGCGGGCTATTAT	ATGTGAGAAAT
S_226	HiC_scaffold_3	73258795		ATGGCAGTCTTGAGGGAATG	TTTAAAGACCTGACTCCAATTCC	TCGTCGGCAGCGTCAGATGTGTATAAGAGACAGATGGCAGTCTTGAGGGAATG	GTCTCGTGGGCTCGGAGATGTGTATAAGAGACAGTTTAAAGACCTGACTCCAATTCC			73258770	73258819	50	73258790	73258796	62	60	20	23	50	39	TGGCAGTCTTGAGGGAATGGAGTATGGGAATTGGAGTCAGGTCTTTAAA	AGTATG
S_229	HiC_scaffold_3	78562160		AGCATTTTATACTTTACAGCATTCAG	TAACACGACCTCACAAAGCAT	TCGTCGGCAGCGTCAGATGTGTATAAGAGACAGAGCATTTTATACTTTACAGCATTCAG	GTCTCGTGGGCTCGGAGATGTGTATAAGAGACAGTAACACGACCTCACAAAGCAT			78562130	78562185	56	78562156	78562164	60	62	26	21	31	43	GCATTTTATACTTTACAGCATTCAGATCCTGTACATGCTTTGTGAGGTCGTGTTA	TCCTGTAC
S_235	HiC_scaffold_4	17278453		GCCCCACATCTTATTTATTGGTTT	GGCTTGGATATTTAGACTCTATCAC	TCGTCGGCAGCGTCAGATGTGTATAAGAGACAGGCCCCACATCTTATTTATTGGTTT	GTCTCGTGGGCTCGGAGATGTGTATAAGAGACAGGGCTTGGATATTTAGACTCTATCAC			17278404	17278496	93	17278428	17278471	61	60	24	25	38	40	CCCCACATCTTATTTATTGGTTTCTTCCTCAAATAAGTTTTTTTCAAACCTGTTTTCCTTATTTTAAGTGATAGAGTCTAAATATCCAAGCC	TTCCTCAAATAAGTTTTTTTCAAACCTGTTTTCCTTATTTTAA
S_236	HiC_scaffold_4	18040027		AAGTTACCTGAGATTTGCAAAAGG	TGGACAAGGGTTTCAGTAACA	TCGTCGGCAGCGTCAGATGTGTATAAGAGACAGAAGTTACCTGAGATTTGCAAAAGG	GTCTCGTGGGCTCGGAGATGTGTATAAGAGACAGTGGACAAGGGTTTCAGTAACA			18039988	18040050	63	18040012	18040029	62	61	24	21	38	43	AGTTACCTGAGATTTGCAAAAGGCGCATTGGCATTTCTGCATGTTACTGAAACCCTTGTCCA	GCATTGGCATTTCTGCA
N_221	HiC_scaffold_4	36329410		GCTCCTTATAATACAAAACAGCACT	ATTATAAATGGAAGCCTGCATGG	TCGTCGGCAGCGTCAGATGTGTATAAGAGACAGGCTCCTTATAATACAAAACAGCACT	GTCTCGTGGGCTCGGAGATGTGTATAAGAGACAGATTATAAATGGAAGCCTGCATGG			36329380	36329434	55	36329405	36329411	61	61	25	23	36	39	CTCCTTATAATACAAAACAGCACTCAGTGGTCCATGCAGGCTTCCATTTATAAT	AGTGGT
Fst_205	HiC_scaffold_4	92453077		CGTTAAGAGTTGCTGGGCCA	CAGATTTGGGAGGAAGGGA	TCGTCGGCAGCGTCAGATGTGTATAAGAGACAGCGTTAAGAGTTGCTGGGCCA	GTCTCGTGGGCTCGGAGATGTGTATAAGAGACAGCAGATTTGGGAGGAAGGGA			92453050	92453097	48	92453070	92453078	65	60	20	19	55	53	GTTAAGAGTTGCTGGGCCAGCCCTCCCGTCCCTTCCTCCCAAATCTG	CCCTCCCG
Fst_222	HiC_scaffold_5	65729036		GCCCCCAACTTACAATTTTTTTT	GATGTGGATTAGTTTTTCACCATTG	TCGTCGGCAGCGTCAGATGTGTATAAGAGACAGGCCCCCAACTTACAATTTTTTTT	GTCTCGTGGGCTCGGAGATGTGTATAAGAGACAGGATGTGGATTAGTTTTTCACCATTG			65729008	65729064	57	65729031	65729039	61	61	23	25	35	36	CCCCCAACTTACAATTTTTTTTTTCACGTTACAATGGTGAAAAACTAATCCACATC	TCACGTTA
CpKy_227	HiC_scaffold_5	79701538		GCTCATCAAGATATTTCCTTTCTCAG	TGGAGGAGGGAAGAGTTGGT	TCGTCGGCAGCGTCAGATGTGTATAAGAGACAGGCTCATCAAGATATTTCCTTTCTCAG	GTCTCGTGGGCTCGGAGATGTGTATAAGAGACAGTGGAGGAGGGAAGAGTTGGT			79701507	79701560	54	79701533	79701540	62	64	26	20	38	55	CTCATCAAGATATTTCCTTTCTCAGGCTGTCACACCAACTCTTCCCTCCTCCA	CTGTCAC
Fst_225	HiC_scaffold_5	87570325		AGCAAACACAAATCCTGCAAGA	GTTGCTGTGGGTCTGGATTGAA	TCGTCGGCAGCGTCAGATGTGTATAAGAGACAGAGCAAACACAAATCCTGCAAGA	GTCTCGTGGGCTCGGAGATGTGTATAAGAGACAGGTTGCTGTGGGTCTGGATTGAA			87570302	87570351	50	87570324	87570329	63	65	22	22	41	50	GCAAACACAAATCCTGCAAGAACTGACTTCAATCCAGACCCACAGCAAC	CTGAC
Fst_228	HiC_scaffold_5	122558135		AGGCTATAAGTACTTTTTCATTAGGG	ATGTTATGTTATACCAAGTGAGAAGG	TCGTCGGCAGCGTCAGATGTGTATAAGAGACAGAGGCTATAAGTACTTTTTCATTAGGG	GTCTCGTGGGCTCGGAGATGTGTATAAGAGACAGATGTTATGTTATACCAAGTGAGAAGG			122558099	122558162	64	122558125	122558136	60	61	26	26	35	35	GGCTATAAGTACTTTTTCATTAGGGATCCCTATTGTACCTTCTCACTTGGTATAACATAACAT	TCCCTATTGTA
Fst_230	HiC_scaffold_5	156294369		CCTTTGCACCCTGAACTTCTA	AAATTCTGTGGGTAAAGTGGGAAT	TCGTCGGCAGCGTCAGATGTGTATAAGAGACAGCCTTTGCACCCTGAACTTCTA	GTCTCGTGGGCTCGGAGATGTGTATAAGAGACAGAAATTCTGTGGGTAAAGTGGGAAT			156294345	156294394	50	156294366	156294370	62	62	21	24	48	38	CTTTGCACCCTGAACTTCTATTTTCATTCCCACTTTACCCACAGAATTT	TTTC
Fst_231	HiC_scaffold_5	160666809		GCTTGAACAAATATGCAAGGACACG	GCAGTGAGAGTGCGGACA	TCGTCGGCAGCGTCAGATGTGTATAAGAGACAGGCTTGAACAAATATGCAAGGACACG	GTCTCGTGGGCTCGGAGATGTGTATAAGAGACAGGCAGTGAGAGTGCGGACA			160666783	160666840	58	160666808	160666822	65	64	25	18	44	61	CTTGAACAAATATGCAAGGACACGCGGCCACGGTTGCGGTGTCCGCACTCTCACTGC	GGCCACGGTTGCGG
CpKy_234	HiC_scaffold_7	17246281		GCCAACACATTAGCCCTCTTCTATA	ATGGGACGCCTGAGGTGAC	TCGTCGGCAGCGTCAGATGTGTATAAGAGACAGGCCAACACATTAGCCCTCTTCTATA	GTCTCGTGGGCTCGGAGATGTGTATAAGAGACAGATGGGACGCCTGAGGTGAC			17246238	17246302	65	17246263	17246283	64	66	25	19	44	63	CCAACACATTAGCCCTCTTCTATAAGAACTACTCCTGTGAACAGCGTCACCTCAGGCGTCCCAT	GAACTACTCCTGTGAACAGC
CpKy_237	HiC_scaffold_7	75721071		CGGGTTCTTCAGAGCTACCTG	AGAATCTAGGCCAGAAGGTGC	TCGTCGGCAGCGTCAGATGTGTATAAGAGACAGCGGGTTCTTCAGAGCTACCTG	GTCTCGTGGGCTCGGAGATGTGTATAAGAGACAGAGAATCTAGGCCAGAAGGTGC			75721042	75721115	74	75721063	75721094	64	63	21	21	57	52	GGGTTCTTCAGAGCTACCTGCAAAGAAAGCATCTCTCTCCCTGTTGCCTCTGGCACCTTCTGGCCTAGATTCT	AAAGAAAGCATCTCTCTCCCTGTTGCCTCTG
CpKy_239	HiC_scaffold_7	84543454		AGGTGAGAACTTTAGGATCCAG	AGTTGTAGAAATTCTCATCGAGTTC	TCGTCGGCAGCGTCAGATGTGTATAAGAGACAGAGGTGAGAACTTTAGGATCCAG	GTCTCGTGGGCTCGGAGATGTGTATAAGAGACAGAGTTGTAGAAATTCTCATCGAGTTC			84543431	84543482	52	84543453	84543457	61	61	22	25	45	36	GGTGAGAACTTTAGGATCCAGCTGTTGAACTCGATGAGAATTTCTACAACT	TGTT
Fst_241	HiC_scaffold_8	8950246		CGTGGTTGTGTCAAAGATCCTAC	TTCCAGATTCAGGGTCACC	TCGTCGGCAGCGTCAGATGTGTATAAGAGACAGCGTGGTTGTGTCAAAGATCCTAC	GTCTCGTGGGCTCGGAGATGTGTATAAGAGACAGTTCCAGATTCAGGGTCACC			8950215	8950275	61	8950238	8950256	63	60	23	19	48	53	GTGGTTGTGTCAAAGATCCTACCATTTTCCAAAGTTGGACAGGTGACCCTGAATCTGGAA	ATTTTCCAAAGTTGGACA
Fst_246	HiC_scaffold_8	56991214		GGATCTTAATGACATTTTCCCCAAT	TGAACATGTATATCGAATGTGCAT	TCGTCGGCAGCGTCAGATGTGTATAAGAGACAGGGATCTTAATGACATTTTCCCCAAT	GTCTCGTGGGCTCGGAGATGTGTATAAGAGACAGTGAACATGTATATCGAATGTGCAT			56991157	56991261	105	56991182	56991237	61	61	25	24	36	33	GATCTTAATGACATTTTCCCCAATTTTATTAAGGTGTAATTGACAAATAAGCATTGCGTATACTTAAAGCATGCATATATATGCACATTCGATATACATGTTCA	TTATTAAGGTGTAATTGACAAATAAGCATTGCGTATACTTAAAGCATGCATATAT
CpKy_244	HiC_scaffold_8	62075364		ATCTCTTAGGGGTTCTGGGTCTT	ATAGTCACAAGTGCCCACAAT	TCGTCGGCAGCGTCAGATGTGTATAAGAGACAGATCTCTTAGGGGTTCTGGGTCTT	GTCTCGTGGGCTCGGAGATGTGTATAAGAGACAGATAGTCACAAGTGCCCACAAT			62075339	62075391	53	62075362	62075370	64	61	23	21	48	43	TCTCTTAGGGGTTCTGGGTCTTTATGATTCCATTGTGGGCACTTGTGACTAT	ATGATTCC
