## Supplementary Table 3 for "Next-generation snow leopard population assessment tool: multiplex-PCR SNP panel for individual identification from feces"

### Sheet: Sheet1
sample	# of SL Mimammal reads	Percent of mimammal reads	Number of PCR replicates run	number of SNPs sequenced in each replicate (out of 144) after GQ20 filter	Individual ID
SL_007	499	1	2	113, 141	Ind01
SL_425	1490	0.99	2	110, 132	Ind01
SL_575	1072	1	2	121, 135	Ind01
SL_632	589	1	3	101, 43, 50	Ind01
SL_019	1007	0.99	3	33, 50, 89	Ind02
SL_031	129	1	3	94, 50, 80	Ind02
SL_066	183	1	3	108, 112, 127	Ind02
SL_403	1150	0.98	2	138, 136	Ind02
SL_463	989	1	3	45, 60, 69	Ind02
SL_528	1267	1	3	120, 58, 64	Ind02
SL_546	1538	1	2	127, 128	Ind02
SL_587	436	0.97	2	131, 137	Ind02
SL_593	521	0.97	2	123, 120	Ind02
SL_698	552	0.96	3	137, 0, 84	Ind02
SL_709	543	1	3	138, 82, 93	Ind02
SL_786	1288	1	2	124, 129	Ind02
SL_793	65	0.524194	3	42, 21, 16	Ind02
SL_808	193	0.974747	2	128, 123	Ind02
SL_005	427	0.97	2	127, 143	Ind03
SL_023	451	0.98	3	0, 4, 23	Ind03
SL_042	380	0.99	3	104, 107, 112	Ind03
SL_043	238	1	3	59, 29, 44	Ind03
SL_400	874	0.99	2	0, 130	Ind03
SL_420	1675	1	2	118, 122	Ind03
SL_428	1194	0.98	2	141, 140	Ind03
SL_520	624	1	2	87, 112	Ind03
SL_521	1346	1	2	137, 126	Ind03
SL_551	1437	1	3	122, 74, 86	Ind03
SL_567	937	0.99	2	125, 138	Ind03
SL_708	555	1	2	114, 118	Ind03
SL_718	126	1	3	81, 39, 43	Ind03
SL_802	136	1	2	0, 110	Ind03
SL_809	128	1	2	128, 129	Ind03
SL_003	220	0.98	3	51, 61, 107	Ind04
SL_018	442	0.99	2	125, 142	Ind04
SL_059	468	1	3	107, 61, 118	Ind04
SL_115	1285	0.99	2	104, 116	Ind04
SL_143	1666	1	2	133, 131	Ind04
SL_187	1799	1	2	112, 117	Ind04
SL_208	1481	0.99	3	15, 21, 1	Ind04
SL_027	296	1	2	132, 120	Ind05
SL_076	871	0.96	3	25, 17, 9	Ind05
SL_184	1370	0.99	3	61, 57, 65	Ind05
SL_574	707	0.99	3	99, 67, 41	Ind05
SL_581	1032	0.99	2	114, 92	Ind05
SL_055	144	1	2	5, 107	Ind06
SL_058	233	1	2	133, 129	Ind06
SL_057	301	1	4	72, 10, 100, 88	Ind07
SL_405	1971	1	3	119, 96, 104	Ind07
SL_411	1551	0.99	2	135, 135	Ind07
SL_437	1019	1	3	114, 57, 71	Ind07
SL_515	825	0.98	3	28, 15, 19	Ind07
SL_084	845	1	2	124, 125	Ind08
SL_099	747	1	2	123, 123	Ind08
SL_246	1900	1	2	132, 133	Ind08
SL_260	1195	1	2	114, 0	Ind08
SL_272	1708	0.99	2	41, 39, 56	Ind08
SL_300	1094	1	2	125, 129	Ind08
SL_086	714	1	4	48, 43, 51, 62	Ind09
SL_095	374	1	3	79, 68, 119	Ind09
SL_088	994	0.99	3	62, 32, 116	Ind10
SL_092	1608	1	3	22, 21, 32	Ind10
SL_097	1463	1	3	54, 65, 103	Ind10
SL_158	1580	0.97	3	0, 18, 28	Ind10
SL_243	1830	1	2	130, 120	Ind10
SL_273	1496	0.99	2	134, 120	Ind10
SL_274	228	0.95	2	21, 0	Ind10
SL_291	2211	1	2	121, 122	Ind10
SL_292	1896	0.99	3	133, 21, 115	Ind10
SL_305	393	0.96	2	140, 140	Ind10
SL_1008	1235	0.99	2	136, 126	Ind11
SL_1009	115	1	2	140, 141	Ind11
SL_1014	1039	1	2	135, 117	Ind11
SL_1019	974	1	2	12, 123	Ind11
SL_1020	684	1	2	128, 125	Ind11
SL_1042	1420	0.99	2	43, 23	Ind11
SL_1071	1266	1	2	119, 0	Ind11
SL_852	599	0.99	2	136, 127	Ind11
SL_905	6028	0.99	2	137, 141	Ind11
SL_909	5491	0.97	2	53, 44	Ind11
SL_959	4919	0.99	2	126, 139	Ind11
SL_967	4198	0.99	2	141, 138	Ind11
SL_971	1350	0.99	2	142, 64	Ind11
SL_995	2927	1	2	141, 140	Ind11
SL_996	3444	1	2	142, 136	Ind11
SL_101	1147	1	2	59, 97	Ind12
SL_116	1587	1	3	25, 17, 22	Ind12
SL_161	1279	0.99	2	115, 115	Ind12
SL_183	1866	0.99	2	134, 136	Ind12
SL_103	1143	1	3	93, 57, 45	Ind13
SL_130	747	1	2	119, 116	Ind13
SL_136	1397	1	3	121, 104, 86	Ind13
SL_284	1484	0.99	3	13, 22, 32	Ind13
SL_304	275	1	2	129, 121	Ind13
SL_104	647	0.99	2	136, 131	Ind14
SL_164	1803	1	2	119, 118	Ind14
SL_166	1576	0.99	3	80, 84	Ind14
SL_182	1914	1	2	123, 126	Ind14
SL_278	2357	1	3	53, 41, 62	Ind14
SL_118	1837	1	2	115, 113	Ind15
SL_133	805	1	2	112, 126	Ind15
SL_178	768	0.99	2	110, 115	Ind15
SL_193	1154	0.99	2	134, 134	Ind15
SL_198	605	1	2	116, 108	Ind15
Sl_160	1021	1	2	121, 128	Ind16
SL_168	1078	0.99	3	0, 139, 105	Ind16
SL_175	609	1	2	115, 119	Ind16
SL_493	783	1	2	107, 118	Ind17
SL_542	729	0.98	2	127, 132	Ind17
SL_558	1127	0.99	3	129, 89, 97	Ind17
SL_694	422	1	2	112, 117	Ind17
SL_756	482	1	2	107, 115	Ind17
SL_763	499	1	3	26, 14, 12	Ind17
SL_765	685	1	3	73, 32, 36	Ind17
SL_108	845	1	2	73, 0	Ind18
SL_202	1627	0.99	2	137, 128	Ind18
SL_124	1122	1	4	19, 32, 33, 27	Ind19
SL_216	2077	1	2	110, 115	Ind19
SL_226	795	1	3	128, 111, 10	Ind19
SL_127	635	1	3	110, 92, 103	Ind20
SL_128	1977	1	3	38, 27, 36	Ind20
SL_137	1198	1	2	128, 130	Ind21
SL_297	2678	1	3	107, 83, 74	Ind21
SL_298	866	1	2	138, 133	Ind21
SL_152	425	0.99	3	114, 89, 82	Ind22
SL_267	2813	0.99	3	132, 92, 51	Ind22
SL_156	1281	0.99	2	131, 131	Ind23
SL_181	1751	1	3	32, 32, 31	Ind23
SL_165	244	0.99	2	133, 102	Ind24
SL_218	1725	1	3	127, 86, 99	Ind24
SL_220	1808	1	2	132, 132	Ind24
SL_174	1426	1	3	44, 29, 33	Ind25
SL_455	648	0.99	2	120, 122	Ind25
SL_310	984	0.99	3	110, 95, 87	Ind26
SL_353	1355	0.99	1	56, 1, 59	Ind26
SL_370	1887	0.99	3	97, 57, 73	Ind26
SL_389	834	0.99	3	23, 25, 19	Ind26
SL_529	584	0.95	2	137, 143	Ind27
SL_550	1375	1	3	113, 46, 73	Ind27
SL_790	241	0.975709	3	21, 21, 11	Ind27
SL_796	181	0.914141	3	44, 47, 0	Ind27
SL_454	1186	1	2	138, 136	Ind28
SL_690	376	1	3	143, 81, 96	Ind28
SL_695	494	1	3	37, 22, 27	Ind28
SL_757	380	0.96	2	126, 129	Ind28
SL_407	1730	0.99	3	105, 90, 79	Ind29
SL_582	1212	1	3	47, 23, 16	Ind29
SL_417	1370	0.99	2	140, 144	Ind30
SL_429	1636	0.99	2	130, 139	Ind30
SL_401	2430	1	2	139, 131	Ind31
SL_993	3484	0.97	2	139, 132	Ind31
SL_505	1705	1	2	123, 105	Ind32
SL_608	615	0.98	2	129, 134	Ind32
SL_472	239	1	3	28, 38, 41	Ind33
SL_502	749	0.99	3	24, 15, 21	Ind33
SL_036	167	0.98	3	28, 33, 70	Ind34
SL_499	892	1	3	21, 27, 32	Ind34
SL_1022	1415	1	2	53, 26	Ind35
SL_1050	1095	1	2	62, 36	Ind35
SL_034	199	0.99	3	19, 16, 16	Not enough data
SL_039	83	0.56	4	2, 1, 2, 1	Not enough data
SL_072	300	0.99	3	17, 18, 15	Not enough data
SL_077	777	0.75	3	0, 0, 1	Not enough data
SL_125	992	0.99	3	0, 1, 1	Not enough data
SL_135	1522	0.92	3	0, 6, 7	Not enough data
SL_138	650	0.95	4	0, 1, 2, 0	Not enough data
SL_140	1136	1	3	2, 1, 3	Not enough data
SL_173	1786	0.99	4	2, 2, 5, 3	Not enough data
SL_197	1857	1	3	5, 10, 10	Not enough data
SL_233	81	0.99	3	2, 0, 3	Not enough data
SL_237	1160	0.8	3	3, 9, 4	Not enough data
SL_248	993	0.99	3	4, 10, 10	Not enough data
SL_252	1532	0.98	3	5, 9, 8	Not enough data
SL_262	1701	1	3	4, 5, 9	Not enough data
SL_275	914	0.74	3	2, 9, 12	Not enough data
SL_279	915	1	4	1, 0, 0, 0	Not enough data
SL_280	1850	1	3	0, 0, 1	Not enough data
SL_282	1612	0.99	3	12, 9, 17	Not enough data
SL_283	892	1	2	0, 0	Not enough data
SL_299	642	0.99	3	1, 7, 0	Not enough data
SL_306	285	1	3	1, 0, 2	Not enough data
SL_312	314	0.98	4	0, 0, 0, 0	Not enough data
SL_314	1261	0.99	3	2, 1, 7	Not enough data
SL_321	612	0.602362	4	2, 0, 0, 6	Not enough data
SL_324	744	1	3	2, 4, 6	Not enough data
SL_332	334	0.97	3	0, 1, 1	Not enough data
SL_337	118	0.98	3	1, 5, 3	Not enough data
SL_341	78	0.98	3	2, 0, 3	Not enough data
SL_362	345	0.99	3	1, 1, 0	Not enough data
SL_399	1838	1	3	3, 9, 5	Not enough data
SL_421	2110	1	3	2, 1, 3	Not enough data
SL_434	647	0.99	4	10, 15, 7, 17	Not enough data
SL_436	962	1	3	16, 17, 14	Not enough data
SL_466	772	0.99	3	17, 13, 14	Not enough data
SL_507	354	1	4	0, 0, 0, 0	Not enough data
SL_511	374	0.97	3	0, 4, 7	Not enough data
SL_517	900	1	3	3, 1, 8	Not enough data
SL_562	147	1	3	2, 2, 4	Not enough data
SL_570	745	1	3	2, 1, 2	Not enough data
SL_583	634	1	3	2, 0, 1	Not enough data
SL_592	1022	1	3	14, 6, 5	Not enough data
SL_607	1033	1	3	4, 2, 2	Not enough data
SL_609	2020	0.95	3	2, 0, 1	Not enough data
SL_622	334	0.76	3	0, 0, 0	Not enough data
SL_643	379	1	3	18, 10, 18	Not enough data
SL_662	449	1	3	4, 2, 2	Not enough data
SL_702	268	1	3	0, 0, 0	Not enough data
SL_711	451	0.99	3	1, 0, 1	Not enough data
SL_715	577	1	3	5, 5, 8	Not enough data
SL_742	599	1	3	5, 11, 7	Not enough data
SL_801	148	0.96732	3	0, 0, 1	Not enough data
SL_850	1275	0.89	2	3, 2	Not enough data
SL_973	3178	0.97	2	11, 7	Not enough data
SL_259	2059	0.95	3	18, 11, 17	Not enough data
SL_021	438	0.99	2	140, 144	Unique Ind
SL_025	377	0.99	2	123, 142	Unique Ind
SL_026	319	1	3	134, 1, 136	Unique Ind
SL_047	234	1	2	119, 11	Unique Ind
SL_063	245	1	2	132, 123	Unique Ind
SL_1098	1083	0.99	2	144, 142	Unique Ind
SL_238	1763	1	2	132, 115	Unique Ind
SL_287	1664	0.99	2	29, 21, 13	Unique Ind
SL_308	1231	0.94	4	22, 24, 10, 19	Unique Ind
SL_311	734	1	2	116, 134	Unique Ind
SL_323	713	0.99	2	141, 141	Unique Ind
SL_340	867	0.97	2	142, 142	Unique Ind
SL_354	1329	0.98	4	6, 48, 58, 40	Unique Ind
SL_369	1881	0.99	2	114, 114	Unique Ind
SL_402	1555	1	2	120, 113	Unique Ind
SL_506	735	1	2	110, 51	Unique Ind
SL_548	780	0.99	3	28, 16, 16	Unique Ind
SL_651	388	0.98	3	73, 39, 34	Unique Ind
SL_712	463	1	3	139, 80, 102	Unique Ind
SL_723	369	0.99	3	60, 50, 34	Unique Ind
SL_795	297	0.996644	3	124, 86, 72	Unique Ind
