## Supplementary Table 5 for "Next-generation snow leopard population assessment tool: multiplex-PCR SNP panel for individual identification from feces"

### Sheet: Sheet1
Sample_ID	Run_ID	Individual_ID	Sample collection date	number of missing SNPs	number SNPs with allelic drop out	number of SNP genotyped wrong	number of alleles genotyped wrong (not including allelic drop out)	Number of real heterozygote SNPs (from tissue WGS)	Number of real heterozygote SNPs (from tissue WGS) without missing data	Percent allelic drop out	accuracy (number of SNPs 100% correct)	accuracy (number of alleles called correctly)
SFzoo_1	SFzoo_1_A	Tikka	2022-03-24	6	6	0		57	55	0.109091	0.956522	0.978261
SFzoo_2	SFzoo_2_A	Tsering	2022-03-23	16	2	0		53	51	0.0392157	0.984375	0.992188
SFzoo_3	SFzoo_3_A	Niya	2022-03-23
SFzoo_4	SFzoo_4_A	Anna	2022-03-22	79	2	1	1	45	20	0.1	0.953846	0.976923
SFzoo_5	SFzoo_5_A	Tikka	2022-03-24	0	4	0		57	57	0.0701754	0.972222	0.986111
SFzoo_6	SFzoo_6_A	Anna	2022-03-23	11	3	0		45	41	0.0731707	0.977444	0.988722
SFzoo_7	SFzoo_7_A	Niya	2022-03-22
SFzoo_8	SFzoo_8_A	Raj	2022-03-23	0	2	0		58	58	0.0344828	0.986111	0.993056
SFzoo_9	SFzoo_9_A	Tikka	2022-03-25	1	4	0		57	57	0.0701754	0.972028	0.986014
SFzoo_10	SFzoo_10_A	Tsering	2022-03-26	110	0	0		53	18	0	1	1
SFzoo_11	SFzoo_11_A	Raj	2022-03-25	0	3	0		58	58	0.0517241	0.979167	0.989583
SFzoo_12	SFzoo_12_A	Tsering	2022-03-25	0	4	0		53	53	0.0754717	0.972222	0.986111
SFzoo_13	SFzoo_13_A	Niya	2022-03-24
SFzoo_14	SFzoo_14_A	Raj	2022-03-24	1	2	0		58	58	0.0344828	0.986014	0.993007
SFzoo_15	SFzoo_15_A	Anna	2022-03-24	0	2	0		45	45	0.0444444	0.986111	0.993056
SFzoo_16	SFzoo_16_A	Extraction null
SFzoo_1	SFzoo_1_B	Tikka	2022-03-24	1	3	0		57	56	0.0535714	0.979021	0.98951
SFzoo_2	SFzoo_2_B	Tsering	2022-03-23	26	2	2	2	53	44	0.0454545	0.966102	0.983051
SFzoo_3	SFzoo_3_B	Niya	2022-03-23
SFzoo_4	SFzoo_4_B	Anna	2022-03-22	84	2	2	2	45	19	0.105263	0.933333	0.966667
SFzoo_5	SFzoo_5_B	Tikka	2022-03-24	0	3	0		57	57	0.0526316	0.979167	0.989583
SFzoo_6	SFzoo_6_B	Anna	2022-03-23	10	2	0		45	40	0.05	0.985075	0.992537
SFzoo_7	SFzoo_7_B	Niya	2022-03-22
SFzoo_8	SFzoo_8_B	Raj	2022-03-23					58
SFzoo_9	SFzoo_9_B	Tikka	2022-03-25	0	4	0		57	57	0.0701754	0.972222	0.986111
SFzoo_10	SFzoo_10_B	Tsering	2022-03-26	0	3	0		53	53	0.0566038	0.979167	0.989583
SFzoo_11	SFzoo_11_B	Raj	2022-03-25	0	3	0		58	58	0.0517241	0.979167	0.989583
SFzoo_12	SFzoo_12_B	Tsering	2022-03-25	0	3	0		53	53	0.0566038	0.979167	0.989583
SFzoo_13	SFzoo_13_B	Niya	2022-03-24
SFzoo_14	SFzoo_14_B	Raj	2022-03-24	4	3	0		58	57	0.0526316	0.978571	0.989286
SFzoo_15	SFzoo_15_B	Anna	2022-03-24	0	1	0		45	45	0.0222222	0.993056	0.996528
SFzoo_16	SFzoo_16_B	Extraction null
Sfzoo_pcr1null	Sfzoo_pcr1null	PCR null
